# The sulfur-related metabolic status of *Aspergillus fumigatus* during infection reveals cytosolic serine hydroxymethyltransferase as a promising antifungal target

**DOI:** 10.1101/2024.03.08.582945

**Authors:** Reem Alharthi, Monica Sueiro-Olivares, Isabelle Storer, Hajer Bin Shuraym, Jennifer Scott, Reem Al-Shidhani, Rachael Fortune-Grant, Elaine Bignell, Lydia Tabernero, Michael Bromley, Can Zhao, Jorge Amich

## Abstract

Sulfur metabolism is an essential aspect of fungal physiology and is known to be crucial for pathogenicity. Fungal sulfur metabolism comprises anabolic and catabolic routes that are not well-conserved in mammals, and therefore can be considered a promising source of prospective novel antifungal targets. To gain insight into the status of the *Aspergillus fumigatus* sulfur-related metabolism during infection we used a NanoString custom nCounter TagSet and compared the expression of 68 key metabolic genes in different murine models of invasive pulmonary aspergillosis, at three different time-points, and a variety of *in vitro* conditions. We identified a set of 15 genes that are consistently expressed at higher levels *in vivo* than *in vitro*, suggesting that they may be particularly relevant for intrapulmonary growth and therefore constitute promising drug targets. Indeed, the role of five of the fifteen genes had previously been empirically validated, supporting the likelihood that the remaining candidates are relevant. In addition, the analysis of the dynamics of gene expression at the early (16h), mid (24h-1) and late (72h) time-points uncovered potential disease initiation and progression factors. We further characterised one of the identified genes, encoding the cytosolic serine hydroxymethyltransferase ShmB, and demonstrated that it is an essential gene of *A. fumigatus* and that it is also required for virulence in a murine model of established pulmonary infection. We further show that the structure of the ligand binding pocket of the fungal enzyme differs significantly from its human counterpart, suggesting that specific inhibitors can be designed. Therefore, *in vivo* transcriptomics is a powerful tool to identify genes crucial for fungal pathogenicity that might encode promising antifungal target candidates.

**AUTHOR SUMMARY:** *Aspergillus fumigatus* is an opportunistic human fungal pathogen that causes devastating chronic and invasive infections in immunocompromised patients. Our arsenal of antifungal drugs to fight this and other fungal pathogens is very limited, partly because of the high similarity between eukaryotic fungal and human cells makes the identification of suitable drug targets a challenging task. Furthermore, targets identified *in vitro* are often not effective *in vivo*, as their action is not relevant for fungal virulence. To address this challenge, we compared the expression profiles of a set of genes involved in sulfur metabolism, a promising source of potential drug targets, in numerous *in vitro* and *in vivo* conditions to identify favourable antifungal candidates. Subsequently, we validated one of the highlighted genes, demonstrating that it is essential for *A. fumigatus* viability and virulence, and that it can likely be targeted by specific inhibitors. Hence, we show the potential of using *in vivo* transcriptomics to identify targets that contribute to virulence, propose various candidates for future studies and present a novel target validated for further antifungal drug development.
