## Supplementary material for "The sulfur-related metabolic status of *Aspergillus fumigatus* during infection reveals cytosolic serine hydroxymethyltransferase as a promising antifungal target": Suppl File 1

### Sheet: Probes
NanoString
Probes	PROBE A			PROBE B
	Afu1g10910.1:957_T001	AAAATGGCAGAGCAGGTGAGGTAACGTCCATTGCGGAAGTCGGAAGCAGCCCTCAAGACCTAAGCGACAGCGTGACCTTGTTTCA		Afu1g10910.1:957_ProbeB	CGAAAGCCATGACCTCCGATCACTCGATGTTGCGCATCTGGTCCTCGACCTCCTTCATTGAAACCTTACCACGG
	Afu3g04300.1:976_T002	AGGATCGTATTCGGAGCTTTTGTTCCCGACTTTCCGAAAAAGCCTCCTGCCATCCTCTTCTTTTCTTGGTGTTGAGAAGATGCTC		Afu3g04300.1:976_ProbeB	CGAAAGCCATGACCTCCGATCACTCTAAATGTAGCTTGTGTCCTTTTCCGTCACTGATCTAGGCACCACAAGATG
	Afu4g06530.1:95_T003	TGAACAATGAGAGTTCAGCATCGAGGTTGAAAGTATCTTGTCTCTGTTGCCACAATTCTGCGGGTTAGCAGGAAGGTTAGGGAAC		Afu4g06530.1:95_ProbeB	CGAAAGCCATGACCTCCGATCACTCAGGCAGGTTGAGGTCTCCGAGATTGTCGAAATCGAAGAACTCGGTATTTG
	Afu2g14110.1:15_T004	CTACTGATTTCTACCGGCTGACCACCTTGCGAACCAAGAGGAGCGTACTGCTGTTGAGATTATTGAGCTTCATCATGACCAGAAG		Afu2g14110.1:15_ProbeB	CGAAAGCCATGACCTCCGATCACTCGCCTGCACTTTAAATCCGGTCGGTGACGATAACAGTATTTGGAATTTGCAC
	Afu5g06060.1:45_T005	TCCAGCATGTTCTTGATAAGAATCGATCGTTCGGCAACATCGCGGTCGACCAAAGACGCCTATCTTCCAGTTTGATCGGGAAACT		Afu5g06060.1:45_ProbeB	CGAAAGCCATGACCTCCGATCACTCCCTCGTTGACATTTGGAATAGGAATAGCCTCGTCCGATTCGCCCAAATCT
	Afu1g05020.1:782_T006	AGCTACAGGCAGAACGGATGATATAAAGCATGGCCAAGGCAGAGACCCCCCGAACCTAACTCCTCGCTACATTCCTATTGTTTTC		Afu1g05020.1:782_ProbeB	CGAAAGCCATGACCTCCGATCACTCAGACAGGAAGAAGAAAGTCTTGGCGCGCTGAGGGTATCGCTTTGCGCCAT
	Afu3g06530.1:502_T007	GTGAACACGCAGCTCCGCGGGAGTGTAGCGGAGAGCGACATAGTCCCAATTTGGTTTTACTCCCCTCGATTATGCGGAGT		Afu3g06530.1:502_ProbeB	CGAAAGCCATGACCTCCGATCACTCGGGTTTCTAGTCTGGAAAGCAACAACTCGGTTCCAGCCGAGCTTGTCGAA
	Afu1g10820.1:482_T008	GCTTATCCGGTGCCTCATACGGAGCACTAATCCCGGTAAACTCCTTGATGCTTTCGGGTTATATCTATCATTTACTTGACACCCT		Afu1g10820.1:482_ProbeB	CGAAAGCCATGACCTCCGATCACTCCGCAACCGCATCCCTCACGGGCAAATCATAGTTCTTGATATGCACCTCGG
	Afu3g06540.1:87_T009	GGTTTGGTGAAGACAATCTCTGGAGTGTAGACATCACTCGAATCCCCACTCAACAGCCACTTTTTTTCCAAATTTTGCAAGAGCC		Afu3g06540.1:87_ProbeB	CGAAAGCCATGACCTCCGATCACTCTTTCTTGAGGCTCAAGGAACTGGAGTTGCCTGTTAAGAAATTGCAGGTGT
	Afu7g01790.1:374_T010	ATATGGCGTCGAAGATCCATAAACCCCAGGCAAAGTTTCTGGTCCATTCACACCGTGTGGACGGCAACTCAGAGATAACGCATAT		Afu7g01790.1:374_ProbeB	CGAAAGCCATGACCTCCGATCACTCAGGGAAGACGTACAGCAAGAAGGGCAACGACAAAGCCGTCACCACCGATA
	Afu2g15590.1:7_T011	TGGAATTCACAATCTGGCCTCCGACCCAAGGACGGTAAAGACGAGCGGTGCCTGGAGTTTATGTATTGCCAACGAGTTTGTCTTT		Afu2g15590.1:7_ProbeB	CGAAAGCCATGACCTCCGATCACTCAGTCTTGCGAACCTGCTCGAGAACGGCAATCTTCTCTACAGAGCTGGGAA
	Afu6g08920.1:337_T012	CGCAGCAACAGGGCTAGCGACTGAATACAAGAGAGATAGCTGCTCCAGAGCAGATAAGGTTGTTATTGTGGAGGATGTTACTACA		Afu6g08920.1:337_ProbeB	CGAAAGCCATGACCTCCGATCACTCTAATCCGAGACCAGTCCGTTCTCACCAGCGTAATCTACGGCGGCAACGTG
	Afu8g02520.1:1638_T013	TGTGCACGGTAGAATTGATCATACTTTGGGTCCAGAGCATCCCGTAGATCCTTCCTTCCTGTGTTCCAGCTACAAACTTAGAAAC		Afu8g02520.1:1638_ProbeB	CGAAAGCCATGACCTCCGATCACTCCCGAACTGAGAATATATCCTTTCTCACAGGCCGAGTACGAGACCTTGGGC
	Afu3g02290.1:40_T014	GGGTGTACTAATTTCTGACCCAAAACAACCGCAGTCGCTGAAACCGAGGTCATAAAATTGGTTTTGCCTTTCAGCAATTCAACTT		Afu3g02290.1:40_ProbeB	CGAAAGCCATGACCTCCGATCACTCAAGGAAGTGAACCTCAGTCCACCCCGAGAATAGGCTAAGGCGTCAATGTT
	Afu4g09040.1:80_T015	GTGTCGCATCAAAAACATTGCCCTCGTACAACTGGGAGACTCCGTCCACCCTGGTCAAGACTTGCATGAGGACCCGCAAATTCCT		Afu4g09040.1:80_ProbeB	CGAAAGCCATGACCTCCGATCACTCGAAGATCAGAAAAGACGCACTGACGACGCCGATCTGCCGACGGTCGTCTG
	Afu7g00730.1:918_T016	AAGTTCAGGGCTCGTGACGCGCTGCTCGTGCCGAAGACTTTCTGGAAGAACTTTCGTTGGGACGCTTGAAGCGCAAGTAGAAAAC		Afu7g00730.1:918_ProbeB	CGAAAGCCATGACCTCCGATCACTCGCCCGATAAGAACGGCAAGCAGGTTCCCGAATGCGCTGAGACAGATCAAG
	Afu3g15020.1:456_T017	TGCGACTCCGTTGGCTCAAAGCTCAGAGCGAACCAGGTGTACTTGGAGAACCAGCAGACCTGCAATATCAAAGTTATAAGCGCGT		Afu3g15020.1:456_ProbeB	CGAAAGCCATGACCTCCGATCACTCCATGAACAATGGTAATCGCAGTCATAAGGCCTACCGCCAGAGCCTTTTGC
	Afu4g07360.1:123_T018	ATGATATCGACACCAGCATCTTTCTGGATCTTCCAGTGCTCAGCACGAAGCCTGCCAATGCACTCGATCTTGTCATTTTTTTGCG		Afu4g07360.1:123_ProbeB	CGAAAGCCATGACCTCCGATCACTCGCTGGATGTGGTCGAGGACCTGATCGTAGAAAGCAAAATCGTTGCTGGGA
	Afu2g13630.1:123_T019	CTCTTCGCTTTCGGCTTGGTATAGCATGAAGGGCTCTTGAACATATCACTCAAACTGGAGAGAGAAGTGAAGACGATTTAACCCA		Afu2g13630.1:123_ProbeB	CGAAAGCCATGACCTCCGATCACTCATGTAGATTGCTGTCGGGACTTTGATTCTTCGGAAAGGTAGTGGTCCCAC
	Afu4g06160.1:54_T020	TATCGCTGCCATGACTGTCTTGTCTCCGGATTCTGAACTCGAACACGCGTCGATTGCTGCATTCCGCTCAACGCTTGAGGAAGTA		Afu4g06160.1:54_ProbeB	CGAAAGCCATGACCTCCGATCACTCAAGGGTCAAGACCAGCCTGTTGAGATGCAAAAGCTGACGTTGCGCTGAAA
	Afu6g11100.1:193_T021	ATACGAAATAAGCATCGACGCAGGCCCACCTGTCGCGAGAGCTTTGCCTGCTGAGGCTGTTAAAGCTGTAGCAACTCTTCCACGA		Afu6g11100.1:193_ProbeB	CGAAAGCCATGACCTCCGATCACTCATCTCCCCCAGGCTTAACATCGTGACGAACACAATCCCACCACATATGGC
	Afu5g02180.1:358_T022	CAGCAGGTCGATCTTACCCTGCGACTGAGTGTTGGGCATGTAGATAACAACTAGGACGCAAATCACTTGAAGAAGTGAAAGCGAG		Afu5g02180.1:358_ProbeB	CGAAAGCCATGACCTCCGATCACTCTTGTCAAATGCAACAGCGGGCACAGGATAGACCTCGGCACCTAGAAGACG
	Afu5g04250.1:443_T023	CAGGTACATTGTACCGCGGATTGCCAATAGTCTCCACATAGACAGCCTTGCCACGCGATGACGTTCGTCAAGAGTCGCATAATCT		Afu5g04250.1:443_ProbeB	CGAAAGCCATGACCTCCGATCACTCCACAAAAGGAACGCCCTTCTCGTGAGCGACCTTGGCGATGGCCTCAAAAT
	Afu2g07620.1:71_T024	TCGCTTCAACTCCAAGGCTCTTTGGTACGCGATTTAAGCGCACAAGTGGGCATTTGGAATGATGTGTACTGGGAATAAGACGACG		Afu2g07620.1:71_ProbeB	CGAAAGCCATGACCTCCGATCACTCGTCTTTCACGCTACCCCCGGCATTAAAGTATTCCAACTTCGCATATACAG
	Afu3g05480.1:1120_T025	CCCATGTGGATTGATAACAGCACTTCCTCCCATAACATTGCTATCTCCACCACAAGAATCCCTGCTAGCTGAAGGAGGGTCAAAC		Afu3g05480.1:1120_ProbeB	CGAAAGCCATGACCTCCGATCACTCTTATCCTCGTAGTCACGGCTGAAAGTGGCTCGCAGTTCCTGATAATAGCG
	Afu8g04340.1:779_T026	CGACTGTAGCGTTAGCCGTCGCTTCACGGGCGCGCAGATGAAGGGCTTGACGTAGATTGCTATCAGGTTACGATGACTGC		Afu8g04340.1:779_ProbeB	CGAAAGCCATGACCTCCGATCACTCCGGGTAGTTGACAGAGATAACGTGAGGCGACGCCTCGAGAGCCTTGGCGA
	Afu4g03950.1:1697_T027	CGTCCTTATACACGCAGATCCCCATATTCACAGCCGTCGTCGTCAAAAACCTTACAGATCGTGTGCTCATGACTTCCACAGACGT		Afu4g03950.1:1697_ProbeB	CGAAAGCCATGACCTCCGATCACTCACGCGGCGGCGTTGTTGCCGGCCCCAAAGATTCTCGCAAACCTCG
	Afu4g00110.1:320_T028	GGAAGAAAACAACGCCCCGCTCGGCGACTAGTAGCGCCAGGTCATCTTTTCTTGGAGGAGTTGATAGTGGTAAAACAACATTAGC		Afu4g00110.1:320_ProbeB	CGAAAGCCATGACCTCCGATCACTCGAAATACGCCGCGAAAGCGATCTGCTCATGCACATCCATGTCCTGGTCTC
	Afu3g01010.1:644_T029	ATTGACGGAACGATGGTGATAACTTCTCGTAAGCAGCGTAACCGCTTGCCCCTACGTATATATCCAAGTGGTTATGTCCGACGGC		Afu3g01010.1:644_ProbeB	CGAAAGCCATGACCTCCGATCACTCGTCCAAATAAGGATGGGCCGAGCGATAAATGGCTGTCTTGCCGTCGATAA
	Afu3g07960.1:253_T030	GAGGTTGTCCACCTGGACTTTACCCGGAGGCAGAAGGTCAGGAAAGCAGCAAGAAGGAGTATGGAACTTATAGCAAGAGAG		Afu3g07960.1:253_ProbeB	CGAAAGCCATGACCTCCGATCACTCGTCAACTGGCTCAACTGGACGCCACGAACTTCACTGCCAATGGTTGGCGT
	Afu8g02210.1:355_T031	CAGGCCGGCGAAATCCTGGTCGCGAAAGACCACCACTCTGCGTTGCGCACCCCTCCAAACGCATTCTTATTGGCAAATGGAA		Afu8g02210.1:355_ProbeB	CGAAAGCCATGACCTCCGATCACTCATATGGTGGCGGCCAAAGTGGGAGCCGAACTCGAGCGCGTCCGCAATAGG
	Afu7g06030.1:406_T032	GTAGTTTGGTTTCCCGAAATGGCGCATGAACTGCTCCAGCTTTTCCGGCCCGAAGCAATACTGTCGTCACTCTGTATGTCCGT		Afu7g06030.1:406_ProbeB	CGAAAGCCATGACCTCCGATCACTCTGAATGATATGGAATCCCGGGTGATCGCGCACCGTCCCGGAGACCGGCTG
	Afu6g10720.1:799_T033	CAGACTGTTCCAGCCAGTAACTGGATTCGTGCGAATCAAAGGGTGCTCTGCCGGGAATCGGCATTTCGCATTCTTAGGATCTAAA		Afu6g10720.1:799_ProbeB	CGAAAGCCATGACCTCCGATCACTCTCTGTTTTCGGGATTCCCACAATCTTGGTTACGAAGCCAGGATTGAAGAA
	Afu1g17170.1:73_T034	AATGACAGGTGTCAAGTCCAGATAAGAGAAGGAGTCCAGGCTGCCAGAGTCCGATCTTCATAACGGACAAACTGAACGGGCCATT		Afu1g17170.1:73_ProbeB	CGAAAGCCATGACCTCCGATCACTCTCCGGAGATGATAAAAGATCAACCACTTGCAGGCCGGTATACTCTCTTCC
	Afu3g13900.1:883_T035	AAATCCCTTGTATATTGGTGTCGCAGCCGTAAGTGCCAGTAGAATGGGTCCGCTATGCAGACGAGCTGGCAGAGGAGAGAAATCA		Afu3g13900.1:883_ProbeB	CGAAAGCCATGACCTCCGATCACTCCCGTCACAGCAAAATTGAGTAAACTGCGCGTCTCCACCCCGGAAACATTA
	Afu5g06610.1:1061_T036	GAGCAATAGTGGCCGGATCGGTGTCTGCCATGAAACTCGCAAGGTGATCGCATTCGCAACCATGTGAAGTAATGTGAGCGTACTT		Afu5g06610.1:1061_ProbeB	CGAAAGCCATGACCTCCGATCACTCGCGTCCACTTGAAGAAAGGTCGTATTGAGGCGCAAATGTTTCTCGTAAGC
	Afu1g11980.1:0_T037	TGTCGCTTGGGAATATCGCGGATGAACTCATTGATCTTTGCGATGGTCTTCACCAGTTAGCGTGGCGTATACCATGTTGTTAACA		Afu1g11980.1:0_ProbeB	CGAAAGCCATGACCTCCGATCACTCTGGGTTTGATATCTTATGGAGGCCCAGTTTGTCAGACATATAGGTTACCT
	Afu5g14410.1:481_T038	AACAACGCGGTGCAGCCCAATCTGATCACTGATATAGGCCACCTCGTTAGCCTGAATCAATAGAACAATATCAGTTATGGCGGTG		Afu5g14410.1:481_ProbeB	CGAAAGCCATGACCTCCGATCACTCATCATGAACGTACAATGCAACGAAACCGCCAGCCGGTCTTTGGCCGGGTT
	Afu1g05570.1:7_T039	GGTTCTCGGTGTAGGTGGTTTTCTTGATGATTTGCGGCGATGAGGCGGTTGTTAATATGACAGGCCGCTAAAGACGTTCT		Afu1g05570.1:7_ProbeB	CGAAAGCCATGACCTCCGATCACTCCTCGGACCCAACGCTGCGCTGAGGTCTAGGACGAGATTCTCGAACGCATT
	Afu1g09470.1:217_T040	GACGAGCGCATTTTCGCCCTTCTCGATCAAGTTCGAAGCCACAACATCCCCCGTCTCAGATGAGTGGGTTAATCAATCAAGTATG		Afu1g09470.1:217_ProbeB	CGAAAGCCATGACCTCCGATCACTCTATGTCTCCAAGCAGGCAGCAAAGGAATCGGCAAAGTATCCGGTGTGCAG
	Afu8g01010.1:384_T041	CGAGGGTTGACTGCTCCTCCGACGAAGAGGTTGTTCGTGATAATCAGTTTCTGACACATTAGTAACGTCGGCAAGCACTTAGTCG		Afu8g01010.1:384_ProbeB	CGAAAGCCATGACCTCCGATCACTCCGTTGAAGACGATCGAGTCGCCATCCGCCGTGATCTGCAAGTCATTGTCG
	Afu5g10610.1:392_T042	CGAGACCGAGGGCTCCGGCCATGAAGTAGGAGAAAACCTGGTTCGAGCGACGTGAACCAGATTATGTATGGACGCGCAATAGATA		Afu5g10610.1:392_ProbeB	CGAAAGCCATGACCTCCGATCACTCCATGTTCACGAGGAAGTCCTGAACAGTAGCCTTGGCACCAACAGCAGATC
	Afu1g10630.1:124_T043	CATAATCATACCAGTCTTGGTAGCGGTCTCACAAGCGACCTTGGAGAGAGCATACGAAATTTGAGCAAGCAATTGAAGGCTTAGA		Afu1g10630.1:124_ProbeB	CGAAAGCCATGACCTCCGATCACTCATGATCTTCTGGTAGTCCAGCTTGGCATTGGTAGTGATTTCACCAAAGAC
	Afu5g03920.1:735_T044	TGCTGTTGAGTGGCGGCAAATCGGGAAGTGAAATCAATTTCCATCTCTTCCTATCAGCTAATAGGGTCGGCTCAACAGTGTATCC		Afu5g03920.1:735_ProbeB	CGAAAGCCATGACCTCCGATCACTCACCCACAGGGATCCACGGCAGGAGACGAAACGGACGTCGGTGACTGATCC
	Afu5g11260.1:282_T045	GTGCTTTTCGTCCCACAATTACTGCACGAATGTCCCAAGAACGATGTGTCCTATCAATTCGTGACCCCGATCATCCAGTCCAGAA		Afu5g11260.1:282_ProbeB	CGAAAGCCATGACCTCCGATCACTCCATGCATTGCAAATCATCGCCCCTGTCGGTGATCGTCGCCATAGAGGA
	Afu2g07680.1:793_T046	AGAATCCCGCATAATCAGCGTTGTTCGTGAGTTGGGATATCTCTTTTGAACTTGAGCTCTAGGCCCAAAACGACCTTAATGGTCA		Afu2g07680.1:793_ProbeB	CGAAAGCCATGACCTCCGATCACTCGGGTTGAAGATCTCATTCACAAAAGGCGAGTCGTCACTGGGCCGCATTGC
	Afu4g10690.1:465_T047	AAAGCTCCAGGTTTTTCAACATATTCGAGATGGTAGGCGAGCCCAGAACACTAGCCCAGATCCTACGAGATGAGCTACGTAACTA		Afu4g10690.1:465_ProbeB	CGAAAGCCATGACCTCCGATCACTCCCTTACTATCAATCAGAACTTTCACTCCGTCTTGTTCAACAACTTCGTCG
	Afu6g08830.1:179_T048	ACATCACTCCGTCAGAGTTCATCACTCGGTAGGTAGGGATACTCGACGCAAATGCACTCTATATGGAGGGAGAGTAGCTGGAT		Afu6g08830.1:179_ProbeB	CGAAAGCCATGACCTCCGATCACTCGGTCAATATCTCCTCGTTTGACACATCAAGCGATTTCCGGTCTTTCTCCA
	Afu1g10580.1:1592_T049	TAGCCGGAGGAGATGCGATGTTGATCTGCATGGGCTGCCTGGTCTAGGTATCTAATTCGTGGGTCGGGTACT		Afu1g10580.1:1592_ProbeB	CGAAAGCCATGACCTCCGATCACTCAGCGACGCCATGGTAGGAATACGACGACATCATGTCTACCGCAAGCGGAG
	Afu3g00340.1:666_T050	GCTTCATTGGAGGTGGAATCAGCAATGTACCATCGATCTGTCTGCATTAGCTCGGATGCTATCAGCTTGCGCCTATTAT		Afu3g00340.1:666_ProbeB	CGAAAGCCATGACCTCCGATCACTCTTATATGACCACTGAGTGTTTCCGGCATCCTTGCAGTTG
	Afu5g01970.1:497_T051	CGGTGTAGGAGTGGACGGTGGTCATGAGACCCTCAACAATGCACGATCTGTATTTTGCACCTTTCGCTATGCTGAG		Afu5g01970.1:497_ProbeB	CGAAAGCCATGACCTCCGATCACTCCTTGTTGGAGGGAGCATCGACGACCTTCTGGGTGG
	Afu3g09320.1:568_T052	CATACGACCGTAGTCAATGAGACGGCAGTAGGCAGAAGTCCCAGCAACCTGTGTCCGTCTATACGCATACTGGTCCACATATA		Afu3g09320.1:568_ProbeB	CGAAAGCCATGACCTCCGATCACTCTCGACGATTAGGTAGGCGCCAACCTTGTCGGCAATCTTGCG
	Afu2g11300.1:1071_T053	TTGATGTTCTGCTCGTTTGTGCCTTTAAGGCCGATGCCATAAGCATGTTGGAGTTAACGGAGACCCGCCATCGTTTAC		Afu2g11300.1:1071_ProbeB	CGAAAGCCATGACCTCCGATCACTCGAACGAAAATCTGCGTTATATCGCGAATAGACTTGGGCTCGCCCCACAGT
	Afu5g03480.1:587_T054	CGTGGTTTCGTAGCATTTGCTCAAACTTTGTGTAGGCGTCAATGTCGTATCGCTCATTTTGAACATACGATTGCGATTACGGAAA		Afu5g03480.1:587_ProbeB	CGAAAGCCATGACCTCCGATCACTCGATAGGCATCAACCCAGGGATGATTGGGATGGTTTTGAAAGCACCGGACT
	Afu7g06810.1:1452_T055	AGGACAGAAGAGAAGTTAGGGAGGTCCATGAAGCGTGTCATTGTAAAGGGCCTATGCATCATGTGCCTCACTAGGACATCATGCT		Afu7g06810.1:1452_ProbeB	CGAAAGCCATGACCTCCGATCACTCAGGCGGATTTGAAACGGAGGCCGGCTTCGCTAATTGCGCGGGAG
	Afu4g06620.1:610_T056	GGCGAAGGACTCGGCACCCTTGGTGACATACTTGATCATATGGCCTAAATTGGGAAAAAAGGTTTTAGCTATTGATGG		Afu4g06620.1:610_ProbeB	CGAAAGCCATGACCTCCGATCACTCACATTACCAGAGCCGGAGATGGCGACGCGCTTGCC
	Afu3g03640.1:1082_T057	GCAGACATGCACCCAGCACGGTCCGGTCAATGAGGAATTTATAGTTCAAGCTTCAGTTAAAGGCTATCTTGCTCCGCTCGTTCTC		Afu3g03640.1:1082_ProbeB	CGAAAGCCATGACCTCCGATCACTCCGGAAGATAGCTGGCATAGCAGTAGTAGGAAACCTGATATGTCATATCCA
	Afu3G06492.1:225_T058	AACCTCGAAAGTTTAAGGAGTGGAGATGAAGTGTAGGTATGCGTATCGGCCTTAAAGCTATCCACGAATGTCAAAAATGTGGTTT		Afu3G06492.1:225_ProbeB	CGAAAGCCATGACCTCCGATCACTCCGCCTGGAAGGCAGTATCCCGCGCAAGCGTAGAAACAGACATCATGA
	Afu6g07530.1:79_T059	GGAATAATGTCGAGACTTCGCCACAGCTGGATCGTGTCGAGAGAGCAAGACCCGAATGTATAATGCTGACGTTCTTGCTTTTGGC		Afu6g07530.1:79_ProbeB	CGAAAGCCATGACCTCCGATCACTCTCCATATTCAGGTTCTGGAGCGATGCCAGAGTTGCGGAATCGGCATCAAA
	Afu5g07210.1:1006_T060	TCGTTTCACAAACTTCTCTCCCTGGTATCGAAGATAGGATTGTGCTGAAACCTATTGAAGCAATCCTCTCCCCAATACTTAAAAA		Afu5g07210.1:1006_ProbeB	CGAAAGCCATGACCTCCGATCACTCTCATGAGTGTCGAGCTTGCGTGTGATAGCAATGTAGCAGTTAGCGTCAAA
	Afu5g08600.1:629_T061	CTCGGACCATGTCGTCCAGGGTAAGGATAGGAAACCGCGTCGCTACGGTTACCGTCTTTATAAGTGAACAAAACCGG		Afu5g08600.1:629_ProbeB	CGAAAGCCATGACCTCCGATCACTCAGAGGCGTACAGTTTCTGGATACCCAATGAGTCCAATAGACGGAACTGCG
	Afu6g03390.1:66_T062	ATAAGGTGCAGGCCCTTTGTGAGAGTTAGTTGGGCTTTCTTCACCCGCTCTGTGAACTGTCATCGGTCCGATCAATTAGTCT		Afu6g03390.1:66_ProbeB	CGAAAGCCATGACCTCCGATCACTCGTTCTTCGAGTAGAATGTGGACCTTTCTTCCGTTTGGGGTCAGAGAAGTT
	Afu8g02500.1:471_T063	AACGGCGTCAGGCTGCCCTCGGTGTAGTGCATGAAATACCTCCCCTTTCCCAAGTAAATGTACGGGAATTATCG		Afu8g02500.1:471_ProbeB	CGAAAGCCATGACCTCCGATCACTCCGCATTCCTCACACTGTTCATAACCACCTTCATCACCAGA
	Afu8g00580.1:194_T064	CGAGAAGAGTGGTTTGTTCATTCTGAGAAGTGATGTAGAGAGCAATGGCCCGCTTTATTATGTGTTCGTCTAACTCTGTTTCTGT		Afu8g00580.1:194_ProbeB	CGAAAGCCATGACCTCCGATCACTCGAAAAAAGACATCCACTTGATGATCTCCGCGTATTCCTTCTTGTCCTTTC
	Afu6g00760.1:358_T065	CTGCGCCAGGAGGGCCTTGACGCGCTCGTCATCGGTTTCGCCGAGTGCATGAGCTGTCTTTCACATGATACATCG		Afu6g00760.1:358_ProbeB	CGAAAGCCATGACCTCCGATCACTCCTTGGAAAGCACCCGCTCGTAGCCCTGGAGAGTCTGGTCCAG
	Afu4g01440.1:176_T066	CACTCTCAAAGACAGTAAAGTCGTTGTTCTCATGGTCGATCAGGCCGGGACTATTTCTGTTCACGGATGAAGGCCTATATCAATG		Afu4g01440.1:176_ProbeB	CGAAAGCCATGACCTCCGATCACTCGATTGTCTTCTCCGCTAGGTATTGCAGGATCGCGG
	Afu1g06940.1:371_T067	CAATGGCTCCTGCGGCGACACGGCCAATGGTCTCGCCATCCACTTTCATGGAAACAATAAGAGCAGGGAA		Afu1g06940.1:371_ProbeB	CGAAAGCCATGACCTCCGATCACTCCACAAAGGCGACAATTTCGACACCATGCGACAGGCGTAGGTACTTCTCCG
	Afu6g04700.1:203_T068	TGTGATCCAGAAATCCGATCCCCGTGCTTACGGTGATCTGCACAAACTCACTACTACCAACAACCTCACCAAAAA		Afu6g04700.1:203_ProbeB	CGAAAGCCATGACCTCCGATCACTCTAAACTCCACCCAGAGTGTTTGGCGAGAGCATGCAGCA
	Afu2g14210.1:1020_T069	GAGTCGGCGATGGCGATCAGGTGGAGGACGGCATTCTCATGTCCTCTGTTAATCCAGCCTGAATATGCCA		Afu2g14210.1:1020_ProbeB	CGAAAGCCATGACCTCCGATCACTCCTTCTGGAAGTCCTCGATGTCGAGCTTGATGCCAACC
	Afu6g01970.1:853_T070	GTAATCAGGAACACCGGCCGAGAAATTGGGATCCTGAGCCAGCATGGCAGAAATGTCACTCCCATGGTGGCTGATATAGAAA		Afu6g01970.1:853_ProbeB	CGAAAGCCATGACCTCCGATCACTCTTTTGAGTATTAGAGTGGAGAGCAAACCCAGACGACGCATTGTCGAGGGT
	Afu4g12470.1:330_T071	GCCGAGTCGAAGGCGGTGGAAAAGTCATCTTGAGCAGGGAAGAGTGGCATGTCGAACCTTGGATAGGAGCGACCGATTACGT		Afu4g12470.1:330_ProbeB	CGAAAGCCATGACCTCCGATCACTCCGGGCTGGGACAGAGCGATTGCAGCATCCAAGGCG
	Afu6g08790.1:1293_T072	AATTTAATCAATGTTACCATGTTAGTGTGGTTGGACACGTGCCCGGTGGGCTCAGGTTGTTACTTGAAGGGTTCAACACGAGCTC		Afu6g08790.1:1293_ProbeB	CGAAAGCCATGACCTCCGATCACTCCGCAACACGGATATCTCGTTTGAGACTTCACCCAGTTTCAGAGTC

### Sheet: MTE Primers
MTE Primers
	Sequence Name	Sequence				Sequence Name	Sequence
	Afu6g08830.1:179_FOR	GATCGGATAGGGTCCGCT				Afu6g08830.1:179_REV	CGTCCATCACGCTCACAG
	Afu3g04300.1:976_FOR	CACCAGTATGGCGGAGGA				Afu3g04300.1:976_REV	GGCGACTTGCGTGTCTCT
	Afu1g10820.1:482_FOR	TGGAGGTGGCAGAGAAGC				Afu1g10820.1:482_REV	GGCAAATACCCCTGCTCA
	Afu3g02290.1:40_FOR	TTTTTGGTCATCGTCGCC				Afu3g02290.1:40_REV	CAAGTGGTGGTCCGTTCC
	Afu8g02520.1:1638_FOR	GCCGTTTGGACGCACTAC				Afu8g02520.1:1638_REV	CAATCCATTCTGCGGTCC
	Afu3g06530.1:502_FOR	GAGCACCCTGCCATCAAG				Afu3g06530.1:502_REV	TCACGGTGAGCTCTGTGC
	Afu4g06160.1:54_FOR	AATTGACCCGTCATCGGA				Afu4g06160.1:54_REV	GGTGCCACCAGCTCCTTA
	Afu6g11100.1:193_FOR	ACAGGCTCGCTCGTAAGC				Afu6g11100.1:193_REV	CGCAATGGGAATAAACGC
	Afu5g02180.1:358_FOR	GTGTGTCGATCCAAGGGC				Afu5g02180.1:358_REV	CTGGTTCGTCCATACGGC
	Afu5g04250.1:443_FOR	CCAAGGAGACAGGCCAGA				Afu5g04250.1:443_REV	CGGAAGAAGTAACCGCCA
	Afu1g09470.1:217_FOR	TTGACCCTGGTTCGGAAA				Afu1g09470.1:217_REV	CTTGAGCTGTGTCGCGTG
	Afu1g05570.1:404_FOR	TGATCATGCCAATGCACA				Afu1g05570.1:404_REV	AGGTGTAACGAGACGGCG
	Afu5g14410.1:481_FOR	TCCTCGATGGGGAACTCA				Afu5g14410.1:481_REV	AAACTCGCCAAAATGCCA
	Afu4g03950.1:1697_FOR	GCCAACGCGATCGATACT				Afu4g03950.1:1697_REV	GGCTCCTCCACCTGTCCT
	Afu2g07620.1:71_FOR	TGTCGTCCAAAACGTCCC				Afu2g07620.1:71_REV	CCCGATCTCTCGGCTTCT
	Afu8g04340.1:779_FOR	GGCCGTTCCATCTCCTTT				Afu8g04340.1:779_REV	CTGGCGGTGCTGCTTAAT
	Afu3g05480.1:1120_FOR	TGGATGAGACAGTGGGCA				Afu3g05480.1:1120_REV	GAAAACAGCGTCTTCCGC
	Afu1g11980.1:555_FOR	AGGGGTTGATCCCAGCTC				Afu1g11980.1:555_REV	TAGCGGGCTCGTCAGTCT
	Afu3g13900.1:883_FOR	TGACCAGCTTAGCCCACTG				Afu3g13900.1:883_REV	GGAGTTGGACGCGTATCG
	Afu5g06610.1:1061_FOR	CCCACCGTTCTGAACCAG				Afu5g06610.1:1061_REV	TCAGAGCCAATTCTCGGC
	Afu5g03920.1:735_FOR	CGAGCCTCAGATCAAGCC				Afu5g03920.1:735_REV	GATAGGGGCCAGTCGGTT
	Afu4g10690.1:465_FOR	GCGGTTGAGCAACTTCGT				Afu4g10690.1:465_REV	TTGCCAATCCATTTCGCT
	Afu2g13630.1:123_FOR	CAATCGATGGCATTGCAG				Afu2g13630.1:123_REV	AGACCACCACCCAACGAG
	Afu4g07360.1:123_FOR	TGAGCTCTTGAGCGAGGG				Afu4g07360.1:123_REV	ACGACCCATGGCGAAGTA
	Afu4g06530.1:95_FOR	GCGCCCAACTTCTCTCAA				Afu4g06530.1:95_REV	GCTGCTGGTCCGTTGTCT
	Afu4g09040.1:80_FOR	CATGCCTGAGGACAAGCC				Afu4g09040.1:80_REV	CCAAGATTGTTGCCGGAG
	Afu7g00730.1:918_FOR	TCCTGCTCGTAGCAACCC				Afu7g00730.1:918_REV	ATTCTCGGAGGAGACGGG
	Afu3g15020.1:456_FOR	GGCGGTTTTATTGGGCTT				Afu3g15020.1:456_REV	TCATCCATCCCAGCAGGT
	Afu3g06540.1:87_FOR	CGCTGTCGACTCCAGAGA				Afu3g06540.1:87_REV	TCAAACCAAACGCAGTGG
	Afu1g10630.1:124_FOR	CTTGATGCCTGCCTTGCT				Afu1g10630.1:124_REV	GGGACTGCTGCTCAATGG
	Afu1g05020.1:782_FOR	TCTCAAGCACCTCCCCAG				Afu1g05020.1:782_REV	TGCTGTCTGCGGTGAATG
	Afu2g14110.1:270_FOR	ATCTGGCTGGCAAGAACG				Afu2g14110.1:270_REV	TTGTCCATTGTCGGCTCA
	Afu5g06060.1:45_FOR	CTCACAAGCTCCGATGGC				Afu5g06060.1:45_REV	GGCGAGAGTCATCGTCGT
	Afu2g07680.1:793_FOR	GGGCAGTGGTCAGAGTGC				Afu2g07680.1:793_REV	TTGTCGGCGAGGAGAGAG
	Afu5g11260.1:282_FOR	ACCTCGACATCGCCAAAG				Afu5g11260.1:282_REV	GCAATTCCATGGCCAGTT
	Afu7g01790.1:374_FOR	TCCCCATGGGCTTGACTA				Afu7g01790.1:374_REV	ATGGGCCATGCTGTAGGA
	Afu6g08920.1:337_FOR	ATCGTTGCTTCTTCGGCA				Afu6g08920.1:337_REV	GCCAAGCTCTTCAGCGAG
	Afu2g15590.1:1049_FOR	GATGTTCTCGCAAAGGCG				Afu2g15590.1:1049_REV	TGAATGACGGACCCCACT
	Afu1g17170.1:73_FOR	GCCATCCATCTCACAGCC				Afu1g17170.1:73_REV	GGTTGCGGAAGAAGACGA
	Afu3g01010.1:644_FOR	AGCATTGGAGGGGACACA				Afu3g01010.1:644_REV	GCTCGGTTCACCCAAAGA
	Afu3g07960.1:253_FOR	CTTCCCGTGTGGGACAAC				Afu3g07960.1:253_REV	TTGAGCGACGTAGAGGGC
	Afu4g00110.1:320_FOR	AATCATCCACCTCACGCC				Afu4g00110.1:320_REV	TGATACCCGCCATCTGGT
	Afu6g10720.1:799_FOR	CCAACATGCAGGCATCAG				Afu6g10720.1:799_REV	CCTTATGATGGCGTCGCT
	Afu7g06030.1:406_FOR	CGCGCAGGATCTCATTG				Afu7g06030.1:406_REV	GTCCTGATGCCAGAGCGT
	Afu8g02210.1:355_FOR	CTGTCAGCTGCCGGAAAG				Afu8g02210.1:355_REV	GAAGAACGCGTCCAGCTC
	Afu8g01010.1:384_FOR	TCCATTGGCATGCTCCTT				Afu8g01010.1:384_REV	TCGGAAACCACACCACCT
	Afu1g10910.1:957_FOR	CGTGCTGTCTCCGTTCCT				Afu1g10910.1:957_REV	GCACAGAGCGGTCTGGAT
	Afu5g10610.1:392_FOR	TACGCTTCCAACAAGCCC				Afu5g10610.1:392_REV	ATGACGTTCTTGCCCTCG
	Afu1g06940.1:371_FOR	TACGGTGTCAAGGCGAGC				Afu1g06940.1:371_REV	CAGGGTTGGTCGATGGAG
	Afu1g10580.1:1592_FOR	CCACTTGCTTCCAGCCAC				Afu1g10580.1:1592_REV	GTCGTGTAGTGGGCAGGG
	Afu2g11300.1:1071_FOR	CATGGGATGAATTCCCCA				Afu2g11300.1:1071_REV	CCAGCTTCCCTTCCAGGT
	Afu2g14210.1:1020_FOR	GGCTGCTCAAGGAGGACA				Afu2g14210.1:1020_REV	GACGTACTTGCCCGATGG
	Afu3g00340.1:666_FOR	GGCGAACAAGATCTGGGA				Afu3g00340.1:666_REV	CAGCAGGCCGTTGACTCT
	Afu3g03640.1:1082_FOR	GGCCTGGCCCTAATCATC				Afu3g03640.1:1082_REV	CGACGTCCAGCTCGTACA
	Afu3G06492.1:225_FOR	CCACTCTCGGTCAATCCG				Afu3G06492.1:225_REV	TGACGAAGCAGAGAGCGA
	Afu3g09320.1:568_FOR	TACTCTCGAGGCCAACGC				Afu3g09320.1:568_REV	TGACACCAGCGGCAACTA
	Afu4g01440.1:176_FOR	CGGGCTGGACTACGACTG				Afu4g01440.1:176_REV	GTTCTTCGGGAGTGCTGC
	Afu4g06620.1:610_FOR	TCTCTGATCCGTCCCGAG				Afu4g06620.1:610_REV	CCGTTGACAACCAGGGAG
	Afu4g12470.1:330_FOR	CACTTCGCCAATGTTCCC				Afu4g12470.1:330_REV	AAGCGGACTTGCCAACAG
	Afu5g01970.1:497_FOR	AGGTCCTCTCCAACGCCT				Afu5g01970.1:497_REV	TGATGTTCTGGGCAGCAG
	Afu5g03480.1:587_FOR	CGGTGCGGACTTCATCAT				Afu5g03480.1:587_REV	CGACATGATCTGTGGGGG
	Afu5g07210.1:1006_FOR	ACAGTGACAGGAAGCGGC				Afu5g07210.1:1006_REV	GCTGCTCAATCTGCGACA
	Afu5g08600.1:629_FOR	CTTCAATCGATCCGTCCG				Afu5g08600.1:629_REV	CGGGGAACAACACTCCTG
	Afu6g00760.1:358_FOR	AGGCCATGTCCATCGAAC				Afu6g00760.1:358_REV	TACGGCAGATGCGACAGA
	Afu6g01970.1:853_FOR	CGAGTCCTCTCCCCAGGT				Afu6g01970.1:853_REV	CGCCCAAGCTGAAAGTGT
	Afu6g03390.1:66_FOR	GCCCCTTATTGGATTACGAA				Afu6g03390.1:66_REV	TCAAGGCCGTAGGTGTCC
	Afu6g04700.1:203_FOR	CCTGAAGGAGGCAGAGGC				Afu6g04700.1:203_REV	GTGGTGTGGTGGTCGTCA
	Afu6g07530.1:79_FOR	GCTCGTCAACTGGCTGCT				Afu6g07530.1:79_REV	TCACGGAGATTCCTCCCA
	Afu6g08790.1:1293_FOR	AGAGAAGCGCGTGAGCAT				Afu6g08790.1:1293_REV	CCGCTCCAGACAATCCTG
	Afu7g06810.1:1452_FOR	ATGTCACCAACCGCACCT				Afu7g06810.1:1452_REV	TAGGTCGGGGTCCCATTT
	Afu8g00580.1:194_FOR	TCCCTGCCTTTCAAGGTG				Afu8g00580.1:194_REV	CGTACGGAATCACACCCAG
	Afu8g02500.1:471_FOR	ATGCCGCAGGAAAACAAG				Afu8g02500.1:471_REV	GGCCCCTTCTACCTTGGA
