## Supplementary material for "The sulfur-related metabolic status of *Aspergillus fumigatus* during infection reveals cytosolic serine hydroxymethyltransferase as a promising antifungal target": Table S2

### Sheet: Hoja1
in vitro conditions assayed			Type of Sample
	-Carbon (-C) + SO4		RNA
	-Nitrogen (-N) + SO4		RNA
	-Sulfur (-S1)		RNA
	-Sulfur replicate (-S2)		RNA
	-S + 0.05 mM Met + 0.05 mM Cys		RNA
	-S + 0.05 mM Met + 0.05 mM Cys + 0.25mM Taurine		RNA
	-S + 0.1 M Cystine		RNA
	-S + 0.1 mM Cys		RNA
	-S + 0.1 mM Met		RNA
	-S + 0.1 mM SH2		RNA
	-S -N + 0.1% Collagen		RNA
	-S -N + 0.1% Mucin		RNA
	-S + 0.1% Elastine		RNA
	-S + 0.1% Glutathione		RNA
	-S + 0.25 mM Met + 0.25 mM Cys		RNA
	-S + 2mM SH2		RNA
	-S + 2mM SO4		RNA
	-S + 5 mM Cys		RNA
	-S + 5 mM Met + 5 mM Cys		RNA
	-S + 5 mM Met		RNA
	-S + 5 mM Taurine		RNA
in vivo conditions assayed	Leukopenic mice	16 h after infection	cDNA
		16 h after infection	cDNA
		16 h after infection	cDNA
		24 h after infection	cDNA
		24 h after infection	cDNA
		24 h after infection	cDNA
Non usable		72 h after infection	cDNA
Non usable		72 h after infection	cDNA
		72 h after infection	cDNA
	Corticosteroid mice	16 h after infection	cDNA
		16 h after infection	cDNA
		16 h after infection	cDNA
		24 h after infection	cDNA
		24 h after infection	cDNA
		24 h after infection	cDNA
		72 h after infection	cDNA
		72 h after infection	cDNA
		72 h after infection	cDNA
	Chronic model	28 days after infecton	cDNA
