## Supplementary material for "The sulfur-related metabolic status of *Aspergillus fumigatus* during infection reveals cytosolic serine hydroxymethyltransferase as a promising antifungal target": Suppl File 2

Probe Name	Annotation	Accession #	NS Probe ID	Class Name	Analyte Type	% Samples above Threshold	'-C.RCC	'-N.RCC	-S-N 0.1% Collagen.RCC	-S-N 0.1% elastine.RCC	#�NOMBRE?	#�NOMBRE?	0.05 mM Met|0.05 mM Cys|0.25mM Taurine.RCC	0.05 mM Met|0.05 mM Cys.RCC	0.1 M Cystine.RCC	0.1 mM Cys.RCC	0.1 mM Met.RCC	0.1 mM SH2.RCC	0.1% Collagen.RCC	0.1% Mucin.RCC	0.1% elastine.RCC	0.1% glutathione.RCC	0.25 mM Met and Cys.RCC	2mM SH2.RCC	2mM SO4.RCC	5 mM Cys.RCC	5 mM Met and Cys.RCC	5 mM Met.RCC	5 mM Taurine.RCC	Leuko 16 hr 1.RCC	Leuko 16 hr 2.RCC	Leuko 16 hr 3.RCC	Leuko 24 hr 1.RCC	Leuko 24 hr 2.RCC	Leuko 24 hr 3.RCC	Leuko 72 hr .RCC	Leuko 72hr 1.2.RCC	Luko 72 hr 1.3.RCC	Steroid 16 hr 1.RCC	Steroid 16 hr 2.RCC	Steroid 16 hr 3.RCC	Steroid 24 hr 1.RCC	Steroid 24 hr 2.RCC	Steroid 24 hr 3.RCC	Steroid 72 hr 1.RCC	Steroid 72 hr 2.RCC	Steroid 72 hr 3.RCC	chronic infection.RCC
							'-C.RCC	'-N.RCC	-S-N 0.1% Collagen.RCC	-S-N 0.1% elastine.RCC	#�NOMBRE?	#�NOMBRE?	0.05 mM Met|0.05 mM Cys|0.25mM Taurine.RCC	0.05 mM Met|0.05 mM Cys.RCC	0.1 M Cystine.RCC	0.1 mM Cys.RCC	0.1 mM Met.RCC	0.1 mM SH2.RCC	0.1% Collagen.RCC	0.1% Mucin.RCC	0.1% elastine.RCC	0.1% glutathione.RCC	0.25 mM Met and Cys.RCC	2mM SH2.RCC	2mM SO4.RCC	5 mM Cys.RCC	5 mM Met and Cys.RCC	5 mM Met.RCC	5 mM Taurine.RCC	Leuko 16 hr 1.RCC	Leuko 16 hr 2.RCC	Leuko 16 hr 3.RCC	Leuko 24 hr 1.RCC	Leuko 24 hr 2.RCC	Leuko 24 hr 3.RCC	Leuko 72 hr .RCC	FLAG	FLAG	Steroid 16 hr 1.RCC	Steroid 16 hr 2.RCC	Steroid 16 hr 3.RCC	Steroid 24 hr 1.RCC	Steroid 24 hr 2.RCC	Steroid 24 hr 3.RCC	Steroid 72 hr 1.RCC	Steroid 72 hr 2.RCC	Steroid 72 hr 3.RCC	chronic infection.RCC
APS kinase		Afu1g10820.1	Afu1g10820.1:482	Endogenous	mRNA	100	210	1422	378	278	2173	6008	2702	3776	3742	1913	1271	736	10042	4436	9084	2256	767	627	663	376	857	1434	1708	171	27	167	96	10	106	159	41	17	319	164	329	155	995	3	142	2	193	25
ATP sulphurylase		Afu3g06530.1	Afu3g06530.1:502	Endogenous	mRNA	100	172	1168	707	574	734	10461	2838	4581	4742	1996	843	182	10278	7130	12259	1534	396	264	152	132	277	596	487	1094	710	360	2614	209	3970	9159	529	56	1849	7121	1420	1276	4907	1904	489	1600	228	231
AfIlv3A/ilvC		Afu2g14210.1	Afu2g14210.1:1020	Endogenous	mRNA	100	411	3565	498	401	995	12174	12589	14339	11485	9808	9939	559	7611	6529	8696	13213	819	762	938	465	3034	5263	751	692	47	5	687	44	932	232	6	9	248	2067	357	1415	2317	629	3	125	597	48
AreA		Afu6g01970.1	Afu6g01970.1:853	Endogenous	mRNA	97.5	636	863	539	436	471	1566	1518	1910	1167	1241	1120	824	1144	1063	1087	1716	555	918	738	334	612	1177	532	74	3	2	4	6	25	16	31	8	3	5	23	5	13	2	2	4	1	2
Arylsulphatase_AFUA_3G02290		Afu3g02290.1	Afu3g02290.1:40	Endogenous	mRNA	100	1911	89	142	28	8399	439	52	47	98	150	89	483	5305	42	3668	43	27	19	12	12	16	11	6141	9	3	6	16	14	12	17	1	9	5	8	5	6	12	6	2	5	11	17
Arylsulphatase_AFUA_8G02520		Afu8g02520.1	Afu8g02520.1:1638	Endogenous	mRNA	85	82	43	26	17	324	133	42	44	40	38	46	33	2661	45	1209	41	17	12	12	13	9	41	205	1	1	1	8	5	11	11	7	3	1	14	14	3	82	1	1	4	4	2
Cysteine aminotransferase		Afu1g09470.1	Afu1g09470.1:217	Endogenous	mRNA	100	425	2024	408	505	1367	3900	4296	4236	3761	2920	2643	2485	3307	2660	4348	5111	1669	1685	1314	791	2569	5328	2092	139	20	160	37	11	27	22	112	14	105	59	83	429	433	46	29	294	309	14
Cysteine dioxygenase_AFUA_1G05570		Afu1g05570.1	Afu1g05570.1:7	Endogenous	mRNA	97.5	48	236	62	35	2065	299	291	364	241	245	218	248	467	235	378	368	105	174	138	65	128	237	399	3	4	2	9	4	9	35	3	3	4	5	5	6	66	7	1	10	4	3
Cysteine dioxygenase_AFUA_5G14410		Afu5g14410.1	Afu5g14410.1:481	Endogenous	mRNA	100	872	1724	585	383	118	742	949	426	355	720	1617	2201	579	358	669	4749	1725	12309	7224	5616	6027	8158	293	234	29	352	38	7	27	14	22	11	143	127	316	172	531	477	168	686	227	20
GSH1 glutath synth		Afu3g13900.1	Afu3g13900.1:883	Endogenous	mRNA	100	1652	1230	281	267	477	1125	1314	1577	1104	957	1072	559	828	932	1056	1536	250	437	438	230	408	785	479	549	1187	893	698	165	2504	7955	46	15	3441	3270	2456	554	933	1964	264	927	200	479
GSH2 glutath synth		Afu5g06610.1	Afu5g06610.1:1061	Endogenous	mRNA	97.5	42	232	64	89	231	410	422	490	399	296	331	420	466	386	370	520	274	282	264	161	189	381	287	8	6	4	14	5	13	19	7	4	14	24	7	6	29	9	1	21	10	5
Glutath degrade Dug3		Afu1g11980.1	Afu1g11980.1:0	Endogenous	mRNA	100	130	587	236	87	625	864	831	988	778	702	604	630	1056	699	882	1263	275	699	613	222	342	625	272	533	176	5	543	120	472	423	36	13	531	550	1348	167	757	403	3	182	205	151
Glutathione transferase		Afu6g00760.1	Afu6g00760.1:358	Endogenous	mRNA	85	4	17	7	7	8	31	19	26	27	19	22	4	31	24	30	37	5	8	2	3	6	20	6	1	1	4	9	1	5	7	1	1	3	12	1	2	7	1	1	2	2	3
Glutathione transferase		Afu8g00580.1	Afu8g00580.1:194	Endogenous	mRNA	100	594	5195	15365	15602	1539	14252	12949	21635	15089	10163	11450	1763	9766	1474	13737	10975	959	1204	1046	1136	259	464	1974	161	62	278	9	9	85	54	28	10	85	2058	55	656	2080	257	40	385	5	23
Glutathione transferase		Afu8g02500.1	Afu8g02500.1:471	Endogenous	mRNA	92.5	160	114	88	26	41	161	148	123	141	165	117	53	171	96	179	139	41	32	40	22	31	61	36	89	200	1	151	8	28	37	8	9	322	493	283	1	159	103	1	239	405	37
Glutathione transferase		Afu6g03390.1	Afu6g03390.1:66	Endogenous	mRNA	100	21	57	36	26	206	114	62	76	73	53	73	26	127	44	197	50	21	16	20	9	38	47	218	8	4	4	16	9	15	17	1	1	7	10	4	7	10	13	3	6	15	12
Glutathione transferase		Afu4g01440.1	Afu4g01440.1:176	Endogenous	mRNA	100	136	3782	124	52	25	1140	1187	320	341	794	1361	14	298	699	298	1477	12	16	13	7	4	11	16	2	43	95	39	12	69	92	16	7	3	44	75	9	8	13	3	100	11	12
Isd11		Afu3G06492.1	Afu3G06492.1:225	Endogenous	mRNA	87.5	9	8	3	4	30	24	18	30	19	13	16	13	30	25	29	19	7	5	4	3	16	17	15	3	1	1	1	7	11	5	2	1	1	11	2	2	8	2	1	2	4	6
LaoA/SarA		Afu7g06810.1	Afu7g06810.1:1452	Endogenous	mRNA	100	26	34	25	5	22	61	22	37	44	43	30	13	63	14	62	15	18	8	12	8	9	10	11	491	69	8	1951	519	1375	263	37	14	1205	2389	942	12	406	20	272	9	561	19
PAPS reductase		Afu3g06540.1	Afu3g06540.1:87	Endogenous	mRNA	100	292	366	426	266	5246	23215	1820	5077	4506	1601	326	94	26826	4305	17794	448	17	26	32	12	18	30	832	120	5	25	38	17	14	52	479	55	59	39	73	389	2675	2	14	14	5	7
S-adenosylmethionine synthetase		Afu1g10630.1	Afu1g10630.1:124	Endogenous	mRNA	100	2151	11299	1620	1177	16874	30868	31369	35002	28945	20065	16657	3710	34571	29926	37662	31647	5481	2724	3443	1666	8032	15055	10875	1549	1566	1568	2078	723	5219	5554	656	72	2725	8100	2387	3368	13716	2882	986	685	1639	550
Sulfite transporter Ssu1		Afu7g01790.1	Afu7g01790.1:374	Endogenous	mRNA	100	249	281	332	477	559	548	563	238	357	398	420	578	391	502	618	400	549	3709	1599	1047	206	295	298	276	6	229	17	12	12	13	1	9	31	17	20	395	109	24	16	37	260	13
Sulphite reductase alpha		Afu6g08920.1	Afu6g08920.1:337	Endogenous	mRNA	100	112	308	257	211	718	4746	1355	1977	2343	1220	308	47	4607	1956	4372	330	111	22	42	15	28	48	477	36	5	6	24	13	12	17	62	18	42	21	32	47	442	15	2	6	107	10
Sulphite reductase beta		Afu2g15590.1	Afu2g15590.1:7	Endogenous	mRNA	100	373	2526	948	656	4428	28265	9324	13740	13539	5425	2315	307	30274	17360	35469	3168	536	434	403	284	704	1442	1812	1925	588	1627	745	89	1125	1410	96	35	3507	4281	1771	3097	17240	1922	1204	905	1988	132
acoA		Afu6g08830.1	Afu6g08830.1:179	Endogenous	mRNA	100	2466	2036	104	42	342	162	92	89	74	100	85	2173	118	51	129	46	122	1465	617	504	1732	2942	176	270	4	295	36	24	397	58	1	2	859	1665	579	472	147	208	7	85	153	6
aroB		Afu1g06940.1	Afu1g06940.1:371	Endogenous	mRNA	85	3	15	3	1	8	17	12	24	14	15	6	7	12	19	18	17	6	5	8	7	3	11	12	1	5	1	8	5	2	12	1	1	5	5	5	9	3	1	1	1	2	6
branched chain-AT		Afu4g06160.1	Afu4g06160.1:54	Endogenous	mRNA	100	859	3941	407	267	1374	4776	4933	5859	4758	3776	4002	2163	4030	3379	3218	6617	869	3373	2529	1399	3486	5159	628	468	116	745	262	80	219	264	380	68	431	574	642	1322	2354	281	142	258	173	8
cpcA		Afu4g12470.1	Afu4g12470.1:330	Endogenous	mRNA	100	14280	19286	9171	8847	10586	14986	17343	14639	13108	11552	14979	14013	8321	14903	10725	18891	5445	22202	17203	8549	4928	9579	6665	3224	2963	3551	8713	1222	6000	7237	319	123	9912	24345	8724	3356	4502	7108	2147	10707	3191	1554
cynA		Afu6g11100.1	Afu6g11100.1:193	Endogenous	mRNA	100	54	134	170	52	404	2971	390	665	726	373	136	160	3287	1632	3148	111	36	28	16	35	22	31	264	579	21	15	61	28	29	27	13	8	65	73	110	464	2101	31	10	113	30	40
cysA		Afu5g08600.1	Afu5g08600.1:629	Endogenous	mRNA	85	6	9	3	4	10	22	20	43	19	13	15	3	34	29	36	18	9	2	6	1	7	9	11	2	1	1	7	1	6	10	2	2	8	6	3	3	11	4	1	2	3	1
cysB		Afu5g02180.1	Afu5g02180.1:358	Endogenous	mRNA	100	322	919	202	164	620	3206	2910	3237	2728	2182	1634	344	3802	2502	3842	3677	577	273	385	158	877	1376	717	334	1196	157	1409	674	1597	2429	171	18	931	2382	907	500	1619	3	381	814	566	80
cysD		Afu5g04250.1	Afu5g04250.1:443	Endogenous	mRNA	100	350	1615	525	534	11442	12645	2825	2712	3431	1866	880	1144	43510	7606	37781	2083	383	79	127	45	423	833	6141	1190	810	629	799	493	548	829	21	11	2395	3539	2859	2398	12164	935	394	1320	305	30
cysth beta lyase metG		Afu4g03950.1	Afu4g03950.1:1697	Endogenous	mRNA	97.5	9	31	6	9	43	39	42	53	25	28	32	26	38	27	34	46	34	27	23	19	29	34	25	3	4	5	13	2	9	25	8	4	4	11	10	3	16	5	1	11	10	6
cysth beta synthase mecA		Afu2g07620.1	Afu2g07620.1:71	Endogenous	mRNA	100	1397	7523	416	304	1750	2524	2932	2871	2392	2022	2204	2784	1833	2304	1948	2859	708	2569	1260	761	3378	6085	816	761	499	529	458	68	666	391	15	19	1209	1662	2113	3	506	607	495	598	724	463
cysth gamma lyase mecB		Afu8g04340.1	Afu8g04340.1:779	Endogenous	mRNA	100	21	40	21	18	16	47	49	46	30	34	44	21	83	51	50	48	29	21	22	12	21	43	17	78	9	170	30	19	28	14	1	1	39	91	48	28	60	25	15	35	99	18
cysth gamma synthase metB		Afu3g05480.1	Afu3g05480.1:1120	Endogenous	mRNA	100	291	919	202	175	851	2115	2209	2638	1899	1645	1749	778	1326	1418	1520	3054	525	1208	812	470	918	1609	755	300	124	470	177	20	96	129	35	37	725	694	1177	929	1606	957	188	671	390	58
gdhA		Afu4g06620.1	Afu4g06620.1:610	Endogenous	mRNA	97.5	6123	3960	4567	5043	3958	72826	72272	110634	69619	53812	46058	3014	48166	40359	57399	96933	10823	1979	6274	2794	20654	39751	15505	472	55	131	96	61	198	172	404	152	246	492	403	971	8386	343	1	53	466	11
glycosyl hydrolase		Afu3g00340.1	Afu3g00340.1:666	Endogenous	mRNA	100	3878	11601	3639	2616	3592	5297	4429	5510	3474	4642	3508	8366	3760	3129	3106	4956	2820	6818	6421	3528	1938	3521	3043	1206	1139	513	1909	211	1255	1221	510	66	3715	6614	3680	1825	2800	3598	1209	3656	3012	604
gpdA		Afu5g01970.1	Afu5g01970.1:497	Endogenous	mRNA	100	6968	32327	9037	9607	25622	69338	78266	89244	70727	51098	53361	9878	59012	63427	69013	109253	13307	11830	8046	5157	34714	68037	22121	1046	3291	1088	6088	5031	3997	8042	487	48	5355	9188	4398	1609	4226	3895	948	4198	2104	1600
hapX		Afu5g03920.1	Afu5g03920.1:735	Endogenous	mRNA	100	161	645	165	137	378	810	774	968	672	558	543	255	545	594	701	1155	226	197	206	111	498	901	295	278	123	254	219	33	372	1280	45	37	694	648	157	117	1054	145	76	167	469	80
hisB		Afu6g04700.1	Afu6g04700.1:203	Endogenous	mRNA	100	277	2145	377	282	413	1955	2148	2192	1699	1534	1577	895	1779	2010	1716	2435	529	764	819	408	592	988	514	174	26	148	74	6	161	63	11	10	237	655	309	280	782	71	118	119	108	38
homeobox transcription factor		Afu1g10580.1	Afu1g10580.1:1592	Endogenous	mRNA	100	900	9156	2136	2094	5973	3352	3388	3234	2582	2701	3214	5373	2169	2439	2478	3144	1848	6434	5214	2331	1072	1995	3045	2685	6497	3116	11813	2663	4997	6873	49	18	9963	14163	7366	1588	3978	10035	2775	11441	8193	6102
isa1		Afu4g10690.1	Afu4g10690.1:465	Endogenous	mRNA	100	757	3403	217	258	1901	3327	4277	3891	3250	2818	2659	2045	2593	3235	3655	5091	1954	2147	3131	1280	2257	4675	1715	455	47	162	41	12	59	32	3	13	236	195	326	708	1978	325	111	499	1168	19
metA		Afu5g03480.1	Afu5g03480.1:587	Endogenous	mRNA	100	408	2041	770	748	1029	2433	2631	2848	2252	2020	2024	1619	2322	2281	2161	2988	794	1534	1126	640	1037	1935	1017	157	17	106	24	18	23	25	67	14	31	38	19	10	228	10	30	111	8	22
metAT		Afu2g13630.1	Afu2g13630.1:123	Endogenous	mRNA	100	675	1873	453	302	1856	2445	2650	2399	2165	1939	2267	4199	2015	1849	1787	2734	1648	4527	3646	1830	3568	5970	1907	39	13	131	36	11	26	23	260	46	107	67	79	199	291	68	46	251	415	11
metE		Afu5g07210.1	Afu5g07210.1:1006	Endogenous	mRNA	100	21	18	22	6	38	83	52	60	64	52	50	32	104	82	88	56	26	31	27	16	12	10	43	13	10	8	20	6	18	29	1	1	15	80	34	17	97	12	11	6	9	11
metF		Afu2g11300.1	Afu2g11300.1:1071	Endogenous	mRNA	87.5	102	578	127	72	223	1781	2439	2597	1863	1606	1455	97	1511	2012	1497	2421	146	84	105	51	387	722	147	1	3	2	4	4	3	10	26	6	1	4	6	2	6	2	1	1	3	1
metH		Afu4g07360.1	Afu4g07360.1:123	Endogenous	mRNA	100	2804	16744	1706	1949	15716	89254	93508	114332	91990	60692	46681	6409	90650	77809	93581	86273	6131	5989	5005	2941	15829	29706	10689	3135	4254	2779	4915	2437	6848	3852	796	144	6404	11582	7596	6107	28190	8140	2472	7193	4809	1134
metR		Afu4g06530.1	Afu4g06530.1:95	Endogenous	mRNA	100	1586	5083	496	503	1990	9162	10461	11548	9270	6721	6810	1021	10524	6214	10721	11050	2703	2967	3243	1379	3386	6260	1668	1445	474	615	890	47	1474	2327	450	359	1815	5125	3083	3738	9984	1091	690	1368	3299	240
metZ		Afu6g07530.1	Afu6g07530.1:79	Endogenous	mRNA	100	307	786	621	276	424	2171	576	703	714	521	306	466	2039	807	2897	655	215	316	347	184	205	371	363	88	36	146	49	18	26	55	1	7	80	116	87	412	1685	102	17	140	369	21
mirB		Afu3g03640.1	Afu3g03640.1:1082	Endogenous	mRNA	97.5	60	86	174	27	1505	241	80	104	136	173	135	1742	234	38	238	85	3572	384	4123	314	338	749	4501	273	2	212	428	88	383	17858	476	67	761	650	117	254	159	2	381	1	828	205
mupA		Afu4g09040.1	Afu4g09040.1:80	Endogenous	mRNA	100	301	966	143	52	14782	19639	1727	2179	2052	1531	804	365	66814	8110	47659	818	55	318	134	71	87	141	4224	211	47	187	36	44	24	29	124	13	86	46	66	1029	5824	10	5	13	13	22
mupB		Afu7g00730.1	Afu7g00730.1:918	Endogenous	mRNA	90	29	54	88	27	52450	167	86	72	97	69	55	2764	16967	50	5387	71	12	7	7	6	13	18	19839	1	2	188	14	5	16	8	1	5	1	5	1	3	1009	3	1	5	4	15
mupC		Afu3g15020.1	Afu3g15020.1:456	Endogenous	mRNA	92.5	13	27	53	3	2830	118	26	20	35	68	24	181	2741	17	1146	27	5	13	7	4	7	12	753	27	1	2	12	3	8	12	17	3	3	10	6	1	4	6	1	3	3	2
prnA		Afu6g08790.1	Afu6g08790.1:1293	Endogenous	mRNA	92.5	3	9	7	4	4	9	7	10	8	9	5	5	18	11	13	13	5	6	2	1	2	1	6	27	3	11	6	5	4	4	2	1	22	26	31	1	19	19	24	22	10	5
sB		Afu1g05020.1	Afu1g05020.1:782	Endogenous	mRNA	92.5	98	273	558	255	1820	4310	362	680	889	429	156	339	10866	1011	7251	219	47	30	68	29	33	89	793	24	1	48	13	10	9	22	11	7	19	38	35	129	1087	1	18	20	1	8
sconB		Afu2g14110.1	Afu2g14110.1:15	Endogenous	mRNA	100	841	1659	309	210	15834	5624	1689	1812	1327	1324	1047	737	33226	1491	19280	2130	449	619	549	281	350	686	4678	800	481	727	377	146	240	394	90	6	1146	1097	1759	2091	10025	1459	650	1789	2223	126
sconC		Afu5g06060.1	Afu5g06060.1:45	Endogenous	mRNA	100	1743	6331	1328	1304	3183	5148	5625	6292	5134	4337	4129	6457	4953	4974	4491	6747	2368	11279	5433	2905	2394	4292	2713	4971	9099	3176	16413	6226	14170	16510	561	110	12966	19862	12495	2415	5569	9585	5091	10531	4648	9418
shmA		Afu3g09320.1	Afu3g09320.1:568	Endogenous	mRNA	100	1615	16860	1498	1184	4445	31943	42969	51128	39144	27513	25499	2385	24245	39846	25488	51483	3108	3711	2749	1450	8148	14570	2489	3730	4881	2293	11160	6136	15965	35617	679	91	5506	15041	4158	3932	12781	3856	2393	4025	2273	3157
sidA		Afu2g07680.1	Afu2g07680.1:793	Endogenous	mRNA	97.5	974	1276	395	372	451	2008	2710	2112	1688	1868	1411	91	1782	2160	2148	2679	453	86	109	77	1175	2043	313	483	381	371	1255	729	2801	36257	2983	178	1102	2261	1604	1	1535	101	507	1539	584	1221
sreA		Afu5g11260.1	Afu5g11260.1:282	Endogenous	mRNA	100	502	978	262	183	552	1284	1212	1200	847	975	982	1298	1233	803	1128	1398	773	1449	1799	733	456	784	713	12	4	32	4	9	14	11	5	5	21	24	32	249	94	3	11	10	33	5
taurine dioxygenase_AFUA_1G17170		Afu1g17170.1	Afu1g17170.1:73	Endogenous	mRNA	100	273	321	104	43	539	431	547	506	412	380	173	71	4455	272	3549	1304	43	22	24	21	28	43	747	324	611	748	543	168	644	211	4	9	289	1612	740	132	2814	231	126	653	567	1057
taurine dioxygenase_AFUA_3G01010		Afu3g01010.1	Afu3g01010.1:644	Endogenous	mRNA	100	624	65	276	71	78398	340	60	61	127	205	89	5113	11073	33	3113	57	30	62	30	23	11	23	18630	229	8	7	11	15	8	7	16	9	8	21	36	604	1037	11	8	8	4	13
taurine dioxygenase_AFUA_3G07960		Afu3g07960.1	Afu3g07960.1:253	Endogenous	mRNA	97.5	29	79	161	42	18558	309	74	124	117	149	89	2152	16338	60	5233	63	11	9	7	3	10	21	7751	69	4	171	11	7	10	14	5	5	5	7	277	192	1590	6	1	2	2	6
taurine dioxygenase_AFUA_4G00110		Afu4g00110.1	Afu4g00110.1:320	Endogenous	mRNA	100	32	65	148	31	927	148	67	51	67	101	56	17	154	40	125	40	21	19	22	11	15	11	24	12	11	3	18	13	13	20	1	10	10	21	11	10	133	55	6	7	9	17
taurine dioxygenase_AFUA_6G10720		Afu6g10720.1	Afu6g10720.1:799	Endogenous	mRNA	97.5	96	262	88	49	5373	2017	303	357	265	304	194	186	31200	363	20356	349	58	73	69	38	62	99	782	249	13	660	41	15	21	18	6	6	21	116	463	1171	9728	3	1	371	186	4
taurine dioxygenase_AFUA_7G06030		Afu7g06030.1	Afu7g06030.1:406	Endogenous	mRNA	100	616	651	1833	984	1143	1563	1149	1337	1001	1044	1067	962	1307	696	1230	1797	415	772	1007	405	443	711	1159	663	94	288	225	30	233	251	218	33	582	820	200	163	1452	121	34	113	349	13
taurine dioxygenase_AFUA_8G02210		Afu8g02210.1	Afu8g02210.1:355	Endogenous	mRNA	100	12	44	190	30	23509	210	51	47	73	102	41	988	19067	37	5577	30	9	2	5	4	5	7	2715	894	6	7	318	11	133	13	12	8	297	142	7	296	1168	2	3	3	4	6
termophilic desulphuring enzyme		Afu8g01010.1	Afu8g01010.1:384	Endogenous	mRNA	100	47	21	36	14	48627	884	55	61	65	66	38	2136	38345	75	16914	49	11	6	8	6	12	17	14317	4	2	8	19	18	7	20	1	4	2	4	10	158	1167	7	9	22	4	3
ubiquinol-cytochrome c reductase		Afu5g10610.1	Afu5g10610.1:392	Endogenous	mRNA	100	1889	18918	2863	2620	2527	20721	21903	24913	20131	15727	15537	2777	15771	19686	17221	28422	3746	2324	3079	1255	8082	14546	3232	1315	296	467	2553	309	3516	3053	59	8	2747	10037	3498	995	4217	942	665	667	1489	685
actin		Afu3g04300.1	Afu3g04300.1:976	Housekeeping	mRNA	100	5815	47983	12136	10383	26172	31220	38072	38738	32248	25726	26687	20643	29859	32756	32730	49779	17492	25077	18856	10991	20455	37277	22672	18	11	26	36	19	16	24	3109	9014	15	21	15	49	46	24	10	4	25	14
tubulin beta		Afu1g10910.1	Afu1g10910.1:957	Housekeeping	mRNA	100	2872	27504	3350	2804	21036	24567	29945	31313	24805	20165	21863	17524	21176	26179	23915	36791	13228	19573	19010	9849	17263	32517	18580	1831	4537	3251	12653	5021	9935	10138	68	45	8628	16534	9216	2951	9931	7020	2899	6382	6740	4605
NEG_A		ERCC_00096.1	ERCC_00096.1:230	Negative	SYSTEM	77.5	4	17	1	3	21	21	19	24	16	11	21	2	39	26	25	30	4	3	1	4	6	7	13	1	1	1	5	2	4	5	1	2	1	2	2	4	6	2	1	1	1	4
NEG_B		ERCC_00041.1	ERCC_00041.1:440	Negative	SYSTEM	95	6	8	5	5	7	14	11	19	14	9	7	6	14	15	9	9	11	3	10	6	6	9	6	2	3	1	10	9	8	14	2	1	2	10	1	4	8	5	3	2	6	7
NEG_C		ERCC_00019.1	ERCC_00019.1:140	Negative	SYSTEM	97.5	15	18	5	12	29	22	14	22	23	14	16	25	25	23	25	20	28	22	15	13	11	24	15	2	3	1	14	3	7	10	1	2	9	7	5	11	7	7	3	4	9	15
NEG_D		ERCC_00076.1	ERCC_00076.1:355	Negative	SYSTEM	85	10	13	5	5	5	14	13	8	10	4	7	6	11	13	10	16	9	6	2	5	8	5	4	2	1	1	9	5	7	4	3	1	3	2	1	1	5	5	1	1	2	4
NEG_E		ERCC_00098.1	ERCC_00098.1:785	Negative	SYSTEM	85	7	7	7	3	21	36	35	38	30	10	15	8	38	37	34	42	12	4	7	1	13	20	15	3	1	1	12	3	9	6	1	1	1	3	2	4	12	7	1	1	5	3
NEG_F		ERCC_00126.1	ERCC_00126.1:220	Negative	SYSTEM	77.5	4	10	1	2	13	15	17	17	6	12	12	7	19	8	19	12	9	6	1	5	7	6	5	1	1	2	3	2	1	10	1	1	5	4	1	2	5	6	1	1	1	9
POS_A		ERCC_00034.1	ERCC_00034.1:195	Positive	SYSTEM	100	81226	79215	42215	35564	27923	65796	69024	55538	63358	66121	71989	34424	54569	70396	65906	55096	46823	30167	28276	28407	25983	26927	28334	35624	46491	43036	64775	57419	59528	61474	9935	11683	47148	41942	38515	51198	42009	50715	35848	43463	52150	65573
POS_B		ERCC_00112.1	ERCC_00112.1:695	Positive	SYSTEM	100	8305	7889	4335	3466	4101	6698	7080	5810	6551	6706	7131	4831	5647	7301	6771	5889	6686	4321	4112	4207	3866	3916	4172	3585	4793	4374	16885	14853	15672	15664	338	1654	4679	4089	3781	5363	4383	5078	3815	4422	5336	16701
POS_C		ERCC_00002.1	ERCC_00002.1:850	Positive	SYSTEM	100	4759	4635	2636	2111	1849	3735	4131	3395	3821	3841	4234	2141	3293	4269	3905	3321	2874	1818	1707	1708	1730	1689	1830	2337	3003	2748	5547	4910	5158	5024	542	774	3013	2705	2336	3334	2647	3224	2321	2733	3325	5518
POS_D		ERCC_00092.1	ERCC_00092.1:540	Positive	SYSTEM	100	502	488	257	248	215	460	483	376	438	440	404	295	375	463	449	359	406	233	229	220	207	232	199	221	245	265	1213	1063	1096	1166	10	74	253	258	238	307	275	284	189	227	332	1185
POS_E		ERCC_00035.1	ERCC_00035.1:485	Positive	SYSTEM	100	204	226	113	91	131	170	199	196	195	194	220	112	193	223	208	182	140	98	84	78	84	90	97	88	110	105	298	245	259	269	5	25	94	95	94	138	132	129	78	108	121	296
POS_F		ERCC_00117.1	ERCC_00117.1:385	Positive	SYSTEM	100	76	62	29	25	42	60	59	48	61	43	61	33	65	53	55	47	39	24	20	29	24	19	23	17	24	26	50	44	27	37	2	9	30	18	25	29	27	29	13	28	23	34
OVERALL COUNTS							74227	288430	84720	76611	462899	602191	547027	657212	513549	377530	349248	152200	796306	459816	711594	632017	112460	169102	142877	75716	185181	342746	240146	42739	46995	34453	94139	34240	93302	181503	14753	11246	94372	183298	91505	56075	208098	72174	28779	76258	57068	34592
