## Supplementary material for "The sulfur-related metabolic status of *Aspergillus fumigatus* during infection reveals cytosolic serine hydroxymethyltransferase as a promising antifungal target": Table S1

### Sheet: Hoja1
	GENE ID	Nomenclature/Description
Housekeeping	AFUA_1G10910	Tubulin beta
	AFUA_3G04300	Actin
	AFUA_1G10580	Homeobox Transcription factor
	AFUA_3G00340	Glycosil hydrolase
S-metabolism	AFUA_4G06530	metR Transcriptional master regulator S-metabolism
	AFUA_2G14110	sconB
	AFUA_5G06060	sconC
	AFUA_1G05020	sB sulfate transporter
	AFUA_3G06530	ATP sulphurylase
	AFUA_1G10820	APS kinase
	AFUA_3G06540	PAPS reductase
	AFUA_7G01790	Ssu1 Sulfite transporter
	AFUA_2G15590	sF Sulfite reductase beta
	AFUA_6G08920	Sulfite reductase alpha
	AFUA_8G02520	Arylsulphatase
	AFUA_3G02290	Arylsulphatase
	AFUA_4G09040	mupA methionine permease
	AFUA_3G15020	mupC methionine permease
	AFUA_7G00730	mupB methionine permease
	AFUA_4G07360	metH methionine synthase
	AFUA_2G13630	metAT methionine amino-transferase
	AFUA_4G06160	branched chain-AT amino-transferase
	AFUA_6G11100	cynA cysteine transporter (putative)
	AFUA_5G02180	cysB cysteine synthase
	AFUA_5G04250	cysD homocysteine synthase
	AFUA_2G07620	mecA cystathionine beta-synthase
	AFUA_3G05480	metB cystathionine gamma-synthase
	AFUA_8G04340	mecB Cystathionine gamma-lyase
	AFUA_4G03950	metG cystathionine beta-lyase
	AFUA_4G00110	taurine dioxygenase
	AFUA_3G01010	taurine dioxygenase
	AFUA_3G07960	taurine dioxygenase
	AFUA_8G02210	taurine dioxygenase
	AFUA_7G06030	taurine dioxygenase
	AFUA_6G10720	taurine dioxygenase
	AFUA_1G17170	taurine dioxygenase
	AFUA_3G13900	GSH1 glutathione synthase
	AFUA_5G06610	GSH2 glutathione synthase
	AFUA_1G11980	Dug3 glutathione degradation
	AFUA_5G14410	Cysteine dioxygenase
	AFUA_1G05570	Cysteine dioxygenase
	AFUA_1G09470	Cysteine aminotransferase
	AFUA_8G01010	Termophilic desulphuring enzyme
	AFUA_5G10610	Ubiquinol-cytochrome c reductase iron-sulfur subunit precursor
	AFUA_1G10630	SAM S-adenosylmethionine synthetase
	AFUA_2G11300	metF methylenetetrahydrofolate reductase
	AFUA_5G03480	metA 5,10-methylenetetrahydrofolate reductase
	AFUA_6G07530	metZ Transriptional Factor (putative S-regulator)
	AFUA_5G07210	metE omoserine O-acetyltransferas
	AFUA_5G08600	cysA homoserine O-acetyltransferase
	AFUA_6G03390	Glutathione transferase
	AFUA_8G02500	Glutathione transferase
	AFUA_8G00580	Glutathione transferase
	AFUA_6G00760	Glutathione transferase
	AFUA_4G01440	Glutathione transferase
Other metabolic genes	AFUA_1G06940	aroB chorismate synthase
	AFUA_6G04700	hisB imidazoleglycerol-phosphate dehydratase
	AFUA_2G14210	AfIlv3A/ilvC dihydroxy-acid dehydratase
	AFUA_6G01970	AreA GATA transcriptional activator Nitrogen metabolism
	AFUA_4G12470	cpcA bZIP transcription factor cross pathway control amino acids
	AFUA_6G08790	prnA C6 transcription factor proline utilization
	AFUA_7G06810	LaoA/SarA L-amino acid oxidase
	AFUA_4g06620	gdhA Glutamate dehydrogenase
	AFUA_6G08830	acoA 2-oxoisovalerate dehydrogenase complex alpha subunit
	AFUA_3G09320	gpdA glyceraldehyde 3-phosphate dehydrogenase
	AFUA_3G09320	shmA Serine hydroxymethyltransferase
	AFUA_4G10690	isa1 Iron-sulfur cluster assembly accessory protein
	AFUA_3G06492	Isd11 iron-sulfur cluster biosynthesis protein
	AFUA_5G03920	hapX bZIP transcription factor iron acquisition
	AFUA_2G07680	sidA L-ornithine N5-oxygenase, siderophore sysnthesis
	AFUA_5G11260	sreA GATA transcription factor, repression of iron uptake
	AFUA_3G03640	mirB MFS siderochrome iron transporter
