## Supplementary material for "The sulfur-related metabolic status of *Aspergillus fumigatus* during infection reveals cytosolic serine hydroxymethyltransferase as a promising antifungal target": Suppl File 3

### Sheet: final normalization
Probe Name		Accession #	NS Probe ID	Class Name		% Samples above Threshold	'-C.RCC	'-N.RCC	-S,-N 0.1% Collagen.RCC	-S,-N 0.1% elastine.RCC	'-S.RCC	'-S1.RCC	0.05 mM Met|0.05 mM Cys|0.25mM Taurine.RCC	0.05 mM Met|0.05 mM Cys.RCC	0.1 M Cystine.RCC	0.1 mM Cys.RCC	0.1 mM Met.RCC	0.1 mM SH2.RCC	0.1% Collagen.RCC	0.1% Mucin.RCC	0.1% elastine.RCC	0.1% glutathione.RCC	0.25 mM Met and Cys.RCC	2mM SH2.RCC	2mM SO4.RCC	5 mM Cys.RCC	5 mM Met and Cys.RCC	5 mM Met.RCC	5 mM Taurine.RCC	Leuko 16 hr 1.RCC	Leuko 16 hr 2.RCC	Leuko 16 hr 3.RCC	Leuko 24 hr 1.RCC	Leuko 24 hr 2.RCC	Leuko 24 hr 3.RCC	Leuko 72 hr .RCC	Steroid 16 hr 1.RCC	Steroid 16 hr 2.RCC	Steroid 16 hr 3.RCC	Steroid 24 hr 1.RCC	Steroid 24 hr 2.RCC	Steroid 24 hr 3.RCC	Steroid 72 hr 1.RCC	Steroid 72 hr 2.RCC	Steroid 72 hr 3.RCC	chronic infection.RCC
APS kinase		Afu1g10820.1	Afu1g10820.1:482	Endogenous		100	501.92	512.97	622.59	530.66	1457.87	3923.61	1655.17	2188.38	2864.13	1496.75	983.63	445.76	8401.98	3479.48	7303.48	1210.11	892	353.45	437.94	470.66	1151.02	1041.8	1516.81	2175.25	235.64	1963.17	366.7	29.28	844.97	1070.13	1862.66	535.65	1821.04	1352.42	4995.22	4.91	1923.78	9.83	1018.68	197.16
ATP sulphurylase		Afu3g06530.1	Afu3g06530.1:502	Endogenous		100	404.11	420.16	1174.7	1121.17	479.38	6849.24	1739.57	2659.66	3635.72	1562.17	646.84	98.43	8600.2	5610.36	9865.75	815.49	444.19	141.38	92.59	154.29	360.03	422.63	422.88	14126.2	6941.49	4259.48	11627.2	5856.82	34504.4	67492	11055.8	24733.7	7952.98	11880.6	24874.5	9306.16	6726.29	15687.4	1212.45	4258.63
AfIlv3A/ilvC		Afu2g14210.1	Afu2g14210.1:1020	Endogenous		100	1019.28	1295.93	823.97	776.04	656.86	7974.68	7791.16	8372.4	8838.53	7719.44	7804.55	334.79	6360.07	5134.99	6990.36	7198.92	954.77	432.32	623.79	586.06	4119.93	3870.92	659.41	8921.13	432	35.69	3009.65	1024.94	8040.28	1608.89	1436.05	7154.71	1978.41	13186.1	11713.1	3051.36	13.84	1189.33	3255.34	650.62
AreA		Afu6g01970.1	Afu6g01970.1:853	Endogenous		100	1598.41	308.73	892.77	845.86	300.55	1005.21	920.37	1095.95	877.29	967.1	864.81	500.93	928.14	811.54	849.79	914.96	636.11	523.45	488.62	416.21	816.89	851.91	463.2	919.3	9.82	11.9	4.47	29.28	139.38	14.76	6.01	3.48	101.17	9.39	5.08	4.91	13.84	9.83	5.54	19.72
Arylsulphatase_AFUA_3G02290		Afu3g02290.1	Afu3g02290.1:40	Endogenous		90	4880.18	25.94	226.55	31.92	5691.42	264.77	10.55	5.27	52.47	107.19	53.51	287.14	4423.15	3.95	2932.69	1	1.21	1	1	1.3	4.09	1	5488.48	77.69	9.82	47.59	8.94	146.42	26.13	22.14	6.01	3.48	5.62	9.39	5.08	4.91	13.84	9.83	11.07	39.43
Arylsulphatase_AFUA_8G02520		Afu8g02520.1	Afu8g02520.1:1638	Endogenous		92.5	172.45	9.13	31.88	9.97	200.59	63.73	4.34	3.51	7.72	18.92	19.67	5.02	2202.34	6.33	948.24	1	1.21	1	1	1.3	1.36	12.56	170.23	12.95	9.82	11.9	4.47	29.28	17.42	7.38	6.01	13.91	50.58	9.39	355.71	4.91	13.84	9.83	5.54	19.72
Cysteine aminotransferase		Afu1g09470.1	Afu1g09470.1:217	Endogenous		100	1055.31	732.91	672.93	983.52	909.81	2538.65	2644.43	2457.68	2878.79	2290.45	2063.27	1542.29	2744.94	2074.72	3481.46	2770.58	1980.76	971.55	877.9	1008.75	3485.78	3918.94	1860.85	1760.92	166.91	1879.88	102.86	58.57	156.8	59.04	576.82	170.43	438.4	3925.77	2139.35	191.32	359.84	2850.46	1660.89	19.72
Cysteine dioxygenase_AFUA_1G05570		Afu1g05570.1	Afu1g05570.1:7	Endogenous		100	84.94	79.65	92.3	45.88	1384.44	172.79	158.88	190.85	162.8	182.07	155.02	139.81	359.5	156.61	277.61	178.18	92.94	88.8	83.13	67.42	156.83	157.38	344.04	12.95	9.82	11.9	4.47	29.28	8.71	154.98	6.01	3.48	5.62	9.39	274.41	4.91	13.84	58.98	5.54	19.72
Cysteine dioxygenase_AFUA_5G14410		Afu5g14410.1	Afu5g14410.1:481	Endogenous		100	2205.86	623.31	969.96	740.13	60.52	463.84	567.24	227.15	250.77	556.46	1255.9	1364.24	453.57	253.9	512.45	2572.72	2048.35	7178.23	4872.05	7264.81	8201.67	6009.93	249.07	2990.98	255.27	4164.3	107.33	29.28	156.8	7.38	805.15	406.95	1747.97	1512.08	2637.35	2305.69	2283.62	6703.5	1206.91	98.58
GSH1 glutath synth		Afu3g13900.1	Afu3g13900.1:883	Endogenous		100	4213.53	442.82	459.81	508.71	304.63	715.47	793.76	900.99	828.68	743.25	827.04	334.79	662.72	707.92	824.77	816.58	267.96	242.45	285.88	281.36	538.69	562.28	415.71	7069.58	11624.8	10601.1	3058.84	4568.32	21734	58606.2	20621.4	11339	13775.8	5099.75	4680.16	9600.5	3612.27	9072.33	1057.43	9148.17
GSH2 glutath synth		Afu5g06610.1	Afu5g06610.1:1061	Endogenous		100	69.5	78.19	95.65	153.61	137.36	245.72	240.18	264.62	284.72	222.27	243.94	247.64	358.66	276.05	271.16	261.26	296.93	151.9	168.28	191.9	240.02	263.78	243.69	64.74	29.45	23.8	4.47	29.28	34.84	36.9	30.04	48.7	11.24	9.39	86.39	9.81	13.84	167.1	5.54	19.72
Glutath degrade Dug3		Afu1g11980.1	Afu1g11980.1:0	Endogenous		100	296	207.89	384.29	149.62	405.27	544	494.01	556.17	577.15	542.27	458.77	379.3	854.22	523.62	684.35	667.37	298.14	395.51	404.15	270.99	448.68	444.06	230.25	6862.41	1698.55	35.69	2365.69	322.13	4033.21	3018.51	3136.47	1878.24	7548.31	1465.12	3785.79	1942.67	13.84	1749.59	1085.11	2681.36
Glutathione transferase		Afu6g00760.1	Afu6g00760.1:358	Endogenous		60	2.57	1	1.68	1.99	1	1	1	1	1	3.94	1	1	1	1	1	1	1.21	1	1	1.3	1.36	1	1	12.95	9.82	23.8	4.47	29.28	8.71	7.38	6.01	6.96	5.62	9.39	5.08	4.91	13.84	9.83	5.54	19.72
Glutathione transferase		Afu8g00580.1	Afu8g00580.1:194	Endogenous		100	1490.31	1891.47	25772.9	31101.4	1026.77	9339.93	8014.58	12643.8	11619.3	7999.24	8993.56	1089.64	8170.15	1136.63	11058.5	5975.68	1123.76	690.54	696.78	1456.07	335.49	325.1	1755.13	2045.78	579.28	3283.85	4.47	29.28	662.04	295.21	456.65	7123.41	281.02	6057.71	10508.8	1226.43	512.08	3744.91	5.54	157.73
Glutathione transferase		Afu8g02500.1	Afu8g02500.1:471	Endogenous		100	373.22	35.07	135.93	27.93	8.16	82.13	70.13	49.76	85.65	119.02	75.54	17.55	110.87	46.67	117.02	53.02	15.69	5.84	16.9	11.67	24.55	27.34	18.81	1113.52	1934.19	11.9	612.66	29.28	165.51	169.74	1880.68	1679.98	1562.49	9.39	747	470.95	13.84	2309.86	2192.37	433.75
Glutathione transferase		Afu6g03390.1	Afu6g03390.1:66	Endogenous		95	15.44	14.25	48.67	27.93	120.36	51.25	16.76	22.25	33.18	30.74	40.92	1	73.92	5.54	131.54	4.37	1.21	1	3.38	1.3	34.09	16.99	181.87	64.74	9.82	23.8	8.94	29.28	52.27	22.14	6.01	3.48	5.62	9.39	5.08	29.43	13.84	19.66	33.22	19.72
Glutathione transferase		Afu4g01440.1	Afu4g01440.1:176	Endogenous		85	311.45	1375.22	196.34	79.8	1	725.33	714.94	165.09	239.96	614.78	1054.46	1	217.55	523.62	213.05	784.33	1.21	1	1	1.3	1.36	1	1	12.95	392.73	1106.51	111.8	87.85	522.66	575.66	6.01	118.26	393.43	9.39	5.08	29.43	13.84	943.6	11.07	19.72
Isd11		Afu3G06492.1	Afu3G06492.1:225	Endogenous		57.5	2.57	1	1.68	1.99	1	1	1	1	1	1	1	1	1	1	1	1	1.21	1	1	1.3	4.09	1	1	12.95	9.82	11.9	4.47	19.28	17.42	7.38	6.01	3.48	5.62	9.39	5.08	4.91	13.84	9.83	5.54	19.72
LaoA/SarA		Afu7g06810.1	Afu7g06810.1:1452	Endogenous		75	28.31	5.85	30.21	1.99	1	16.43	1	1	10.8	22.86	7.08	1	20.16	1	22.6	1	1.21	1	1	1.3	1.36	1	1	6318.6	648	71.39	8662.25	6149.66	11899.3	1837.67	7186.25	8274.7	5266.39	9.39	2002.15	63.77	3722.99	49.15	3056.03	78.86
PAPS reductase		Afu3g06540.1	Afu3g06540.1:87	Endogenous		100	712.98	127.15	703.14	506.72	3547.45	15228.6	1107.79	2950.04	3453.62	1250.84	240.01	43.26	22499.6	3375.87	14332.6	221.91	1.21	2.34	11.49	1.3	6.82	4.43	731.98	1514.91	19.64	273.65	107.33	234.27	43.56	280.45	300.43	100.87	382.19	3550.1	13532.3	4.91	152.24	98.29	5.54	19.72
S-adenosylmethionine synthetase		Afu1g10630.1	Afu1g10630.1:124	Endogenous		100	5497.92	4121.63	2706.84	2324.13	11454.2	20256.7	19446.2	20469.4	22310.4	15803.8	13091	2310.3	29005	23641.3	30366.3	17274.4	6582	1578.54	2316.74	2143.27	10936	11105.9	9729.82	20017.5	15345.9	18632.3	9230.2	9195.21	45384.5	40886.4	16319.3	28138.9	13388	31528.3	69638.3	14104	13604.8	6693.67	9024.15	10548
Sulfite transporter Ssu1		Afu7g01790.1	Afu7g01790.1:374	Endogenous		100	602.3	96.09	545.4	927.66	360.39	336.38	327.68	117.09	252.31	302.66	313.98	346.7	295.66	367.8	471.3	195.67	628.87	2153.99	1070.51	1340.68	263.21	200.23	253.55	3534.79	29.45	2700.84	13.42	87.85	26.13	7.38	132.19	24.35	84.31	3606.45	492.92	83.4	179.92	324.36	1389.61	19.72
Sulphite reductase alpha		Afu6g08920.1	Afu6g08920.1:337	Endogenous		97.5	249.67	105.95	419.53	397	468.51	3094.48	819.21	1135.17	1784.68	950.55	225.84	13.79	3836.87	1517.87	3500.83	157.41	100.18	1	18.25	2.59	20.46	17.73	413.92	427.28	19.64	47.59	44.72	117.14	26.13	22.14	198.28	38.26	151.75	338.1	2185.09	39.25	13.84	19.66	542.56	19.72
Sulphite reductase beta		Afu2g15590.1	Afu2g15590.1:7	Endogenous		100	921.47	916.32	1579.13	1284.75	2991.23	18546.5	5764.86	8021.72	10423.4	4264.84	1805.17	176.8	25395.8	13702	28596.6	1708.59	613.18	240.7	262.22	351.38	942.36	1047.71	1609.99	24886	5743.67	19334.2	3269.03	2342.73	9721.51	10302.8	21018	14855.5	9925.77	28983.1	87545.9	9394.46	16622	8856.08	10956.3	2306.76
acoA		Afu6g08830.1	Afu6g08830.1:179	Endogenous		100	6308.71	737.3	162.78	59.85	212.83	82.78	35.37	29.86	33.95	67.78	50.36	1346.68	66.36	11.07	76.67	2.19	113.46	843.02	406.85	636.63	2344.31	2156.01	144.24	3457.1	9.82	3486.11	98.38	439.26	3379.88	324.73	5107.28	5756.47	3226.16	4329.62	686.02	986.05	55.36	796.16	797.23	19.72
aroB		Afu1g06940.1	Afu1g06940.1:371	Endogenous		57.5	2.57	1	1.68	1.99	1	1	1	1	1	1	1	1	1	1	1	1	1.21	1	1	1.3	1.36	1	1	12.95	19.64	11.9	4.47	19.28	8.71	7.38	6.01	3.48	5.62	9.39	5.08	4.91	13.84	9.83	5.54	19.72
branched chain-AT		Afu4g06160.1	Afu4g06160.1:54	Endogenous		100	2172.4	1433.31	671.26	508.71	914.57	3114.19	3039.75	3407.85	3648.06	2965.13	3132.68	1340.41	3352.22	2643.43	2569.53	3593.72	1015.12	1957.7	1699.03	1797.08	4736.35	3794.07	549.21	6020.79	1109.46	8840.21	1109.05	907.81	1829.32	1845.05	2535.62	1961.72	3580.25	12312.6	11901.1	1344.17	1923.78	2496.61	907.95	19.72
cpcA		Afu4g12470.1	Afu4g12470.1:330	Endogenous		100	36717.2	7039.77	15378.5	17625.5	7178.53	9822.17	10741.5	8548.03	10090.8	9094.02	11770.6	8769.75	6956.43	11758.6	8627.79	10302.4	6538.55	12957.8	11616.1	11067.7	6702.9	7059.86	5957.94	41705.3	29062	42226	38901.9	21172.4	52187.8	53307.3	59502.8	84642.7	49005	31415.6	22816.4	34835.6	29673.2	105202	17616.5	30342.7
cynA		Afu6g11100.1	Afu6g11100.1:193	Endogenous		97.5	100.38	42.38	273.54	79.8	254.99	1928.3	220.32	367.07	537.02	282.96	90.49	84.64	2728.14	1261.6	2513.04	37.71	9.66	3.51	1	28.53	12.27	5.17	223.09	7458.02	176.73	154.67	210.18	556.4	174.22	95.94	336.48	219.13	590.15	4254.48	10615.5	117.74	96.88	1071.38	116.26	492.9
cysA		Afu5g08600.1	Afu5g08600.1:629	Endogenous		62.5	2.57	1	1.68	1.99	1	1	1	2.93	1	1	1	1	1	1	1.61	1	1.21	1	1	1.3	1.36	1	1	12.95	9.82	11.9	4.47	19.28	8.71	7.38	6.01	3.48	5.62	9.39	5.08	4.91	13.84	9.83	5.54	19.72
cysB		Afu5g02180.1	Afu5g02180.1:358	Endogenous		100	790.2	329.19	327.24	303.23	401.87	2082.69	1784.26	1872.83	2081.74	1708.77	1269.28	200	3160.72	1949.75	3073.11	1986.79	662.67	146.64	250.06	188.01	1178.29	998.95	628.94	4285.77	11713.1	1844.19	6238.43	1903.47	13833.1	17823.2	5539.9	8250.35	5069.67	4592.59	8166.14	4.91	5231.56	7961.63	3083.71	1281.53
cysD		Afu5g04250.1	Afu5g04250.1:443	Endogenous		100	862.27	583.48	869.28	1041.37	7760.6	8284.13	1731.51	1565.47	2624.17	1459.71	675.95	701.55	36513.3	5986.87	30462.4	1115.56	428.5	33.3	75.69	41.49	559.14	597.74	5488.48	15369.2	7923.31	7460.04	3510.52	2459.86	4695.25	6014.87	14336.4	12274.7	16040.9	22418.2	61751.6	4552.51	5411.48	12935.2	1638.74	295.74
cysth beta lyase metG		Afu4g03950.1	Afu4g03950.1:1697	Endogenous		87.5	2.57	4.75	1.68	1.99	9.52	1.97	4.34	8.78	1	11.03	8.66	1	1	1	1	2.19	7.24	2.92	5.41	7.78	11.82	7.39	8.96	12.95	9.82	35.69	4.47	19.28	8.71	11.18	6.01	3.48	28.1	9.39	20.33	4.91	13.84	68.8	5.54	19.72
cysth beta synthase mecA		Afu2g07620.1	Afu2g07620.1:71	Endogenous		100	3557.18	2742.03	686.36	582.53	1170.24	1634.62	1797.91	1658.56	1822.49	1582.67	1717.82	1729.75	1506.86	1793.13	1544.63	1539.7	820.79	1487.99	841.41	969.85	4589.06	4478.26	717.64	9814.54	4869.84	6270.24	1985.57	1727.76	5723.15	2782.34	7210.28	5746.03	11848	9.39	2510.31	2943.44	6809.33	5838.53	3958.45	8832.71
cysth gamma lyase mecB		Afu8g04340.1	Afu8g04340.1:779	Endogenous		90	15.44	8.04	23.49	11.97	1	7.23	8.69	4.68	1	15.76	18.1	1	36.96	11.07	12.91	3.28	1.21	1	4.73	1.3	10.91	14.04	1.79	971.1	58.91	1998.86	71.55	292.84	165.51	7.38	180.26	281.74	241.68	159.66	243.92	88.3	166.08	304.7	498.27	59.15
cysth gamma synthase metB		Afu3g05480.1	Afu3g05480.1:1120	Endogenous		100	710.41	329.19	327.24	325.18	558.94	1365.91	1349.21	1522.15	1442.1	1285.52	1359.78	472.09	1081.01	1092.33	1199.22	1646.28	599.9	692.88	538.64	592.54	1234.21	1171.1	662.99	3845.54	1188.01	5568.26	728.94	322.13	757.86	848.72	4302.13	2379.11	6587.2	8621.67	8100.08	4660.44	2560.42	6556.06	2109.33	847.78
gdhA		Afu4g06620.1	Afu4g06620.1:610	Endogenous		100	15721.6	1440.25	7652.32	10036.6	2671.64	47823.1	44831.1	64747.5	53693.9	42402.5	36226.8	1873.95	40424.1	31893.6	46294.4	52958	13030	1143.3	4230.01	3605.83	28149.4	29352.9	13878	6072.59	510.55	1534.84	366.7	1522.77	1646.39	1166.07	1424.03	1676.51	2236.95	9016.13	42553.3	1648.32	13.84	481.63	2530.08	19.72
glycosyl hydrolase		Afu3g00340.1	Afu3g00340.1:666	Housekeeping		100	9943.1	4231.97	6095	5194.88	2422.76	3456.48	2726.97	3203.54	2657.34	3647.7	2743.95	5229.37	3125.44	2445.68	2479.15	2685.86	3370.06	3970.31	4329.36	4557.52	2625.24	2583.81	2712.88	15576.4	11153.5	6079.87	8474.43	5915.39	10854	8907.91	22267.8	22970.2	20655.3	17036.7	14167.5	17616.5	16691.2	35896.1	16625.5	11612.6
gpdA		Afu5g01970.1	Afu5g01970.1:497	Endogenous		100	17896.6	11804.4	15153.6	19141.7	17402.7	45531.5	48551.1	52224.9	54548.9	40263.4	41973.6	6177.32	49534.1	50139.7	55667.1	59691.8	16028.3	6898.39	5427.58	6669.67	47323.9	50252.5	19805.5	13504.7	32282.3	12921.2	27162.9	29928.4	34739.6	59248.3	32121.8	31923.2	24690.8	15008.1	21413.9	19073.5	13078.9	41223.6	11598.5	31249.7
hapX		Afu5g03920.1	Afu5g03920.1:735	Endogenous		100	375.79	229.08	265.15	249.37	237.31	508.52	458.63	544.46	495.36	428.77	410.77	144.2	425.01	440.57	538.28	608.34	238.99	102.24	129.08	127.07	661.43	647.99	250.86	3560.68	1178.19	2998.29	916.76	702.82	3162.1	9343.35	4115.87	2219.11	854.31	995.53	5295.03	676.99	1010.33	1602.16	2546.69	1281.53
hisB		Afu6g04700.1	Afu6g04700.1:203	Endogenous		100	674.37	777.12	620.91	538.64	261.11	1260.79	1311.35	1261.04	1287.78	1198.03	1224.43	545.44	1461.51	1560.59	1357.4	1307.95	604.73	433.49	543.37	512.15	789.62	712.27	447.07	2214.1	225.82	1737.11	268.32	29.28	1324.08	361.63	1369.95	2243.46	1708.63	2526.39	3912.83	313.97	1591.61	1130.35	548.09	453.47
homeobox transcription factor		Afu1g10580.1	Afu1g10580.1:1592	Housekeeping		100	2277.93	3338.67	3572.76	4153.51	4041.79	2178.62	2080.91	1871.07	1969.09	2117.84	2512.59	3352.92	1789.08	1899.91	1972.34	1695.47	2196.82	3745.97	3513.63	3005.5	1444.23	1456.3	2714.67	34726.4	63759.6	37050.3	52765.1	48435.9	43450.6	50620.9	59809.3	49227.3	41372.4	14810.9	20153.6	49194.6	38364.8	112416	45309	120011
isa1		Afu4g10690.1	Afu4g10690.1:465	Endogenous		100	1909.86	1236.75	352.41	490.76	1272.92	2162.19	2632.63	2255.71	2484.51	2210.06	2075.86	1266.43	2145.22	2529.53	2922.2	2759.65	2324.76	1241.45	2105.88	1642.78	3060.28	3436.46	1523.08	5852.47	432	1903.68	120.74	87.85	435.55	132.84	1363.94	643.47	1804.17	6546.08	9990.43	1560.02	1494.73	4865.44	6416.56	78.86
metA		Afu5g03480.1	Afu5g03480.1:587	Endogenous		100	1011.56	739.12	1280.42	1468.29	679.98	1574.83	1611.11	1645.09	1714.47	1581.09	1576.18	999.36	1917.6	1774.94	1716.52	1610.2	924.59	883.33	750.85	812.96	1396.49	1411.97	897.72	1993.98	137.46	1237.39	44.72	263.56	121.95	81.18	132.19	97.39	78.69	9.39	1097.63	14.72	373.68	1051.72	5.54	138.01
metAT		Afu2g13630.1	Afu2g13630.1:123	Endogenous		100	1698.8	677.74	748.45	578.54	1242.32	1582.72	1622.9	1382.23	1647.34	1517.25	1767.39	2616.88	1659.73	1433.24	1414.7	1471.37	1955.41	2631.88	2453.93	2355.91	4848.18	4393.29	1695.1	466.13	98.18	1534.84	98.38	58.57	148.09	66.42	588.84	198.26	415.92	1765.66	1417.77	299.25	595.12	2427.81	2247.73	19.72
metE		Afu5g07210.1	Afu5g07210.1:1006	Endogenous		95	15.44	1	25.17	1.99	6.12	30.88	10.55	12.88	26.23	29.95	22.82	4.39	54.6	35.59	43.58	7.65	1.21	5.26	8.11	3.89	1.36	1	25.09	129.48	68.73	71.39	26.83	29.28	78.4	110.7	36.05	243.48	162.99	56.35	431.94	24.53	110.72	19.66	5.54	19.72
metF		Afu2g11300.1	Afu2g11300.1:1071	Endogenous		100	223.93	204.6	201.38	119.7	131.92	1146.47	1491.95	1498.14	1414.32	1254.78	1128.42	45.14	1236.4	1562.17	1180.66	1300.3	142.43	36.22	60.82	49.27	510.05	515.73	118.26	12.95	9.82	11.9	4.47	29.28	8.71	7.38	6.01	3.48	5.62	9.39	5.08	4.91	13.84	9.83	5.54	19.72
metH		Afu4g07360.1	Afu4g07360.1:123	Endogenous		100	7178.7	6111.02	2851.16	3864.24	10666.8	58616.4	58010.4	66912.4	70955.1	47825.2	36717.1	4002.44	76108.3	61515.4	75493.8	47131.6	7366.58	3486	3372.38	3796.42	21569.3	21931	9563.17	40553	41737.3	33040.7	21917.2	12533.6	59574.8	28325.2	38424.8	40250	42665.1	57252.4	143189	39898.3	34171.2	70661.9	26574.2	22062.1
metR		Afu4g06530.1	Afu4g06530.1:95	Endogenous		100	4043.65	1850.55	820.61	979.53	1333.44	5995.8	6470.49	6738.43	7129.46	5286.32	5342.31	624.44	8806.83	4885.83	8624.56	6016.68	3228.84	1720.51	2181.57	1771.15	4599.97	4607.57	1480.97	18670.9	4624.39	7293.47	3917.47	1112.8	12761.7	17070.4	10851.5	17791.1	17299.8	35003.2	50673.8	5317.81	9508.16	13407	18214.4	4436.07
metZ		Afu6g07530.1	Afu6g07530.1:79	Endogenous		100	751.59	280.6	1030.38	526.67	268.59	1402.7	335.75	389.32	527.77	399.61	224.27	276.48	1679.89	609.05	2310.48	335.05	225.72	171.76	224.37	221.72	261.84	256.39	311.78	1100.58	324	1713.31	156.52	263.56	148.09	302.59	426.61	368.69	460.88	3766.11	8501.52	466.04	193.76	1336.77	1993.06	118.3
mirB		Afu3g03640.1	Afu3g03640.1:1082	Endogenous		97.5	115.83	24.84	280.25	29.92	1003.65	134.69	27.93	38.64	81.79	125.32	89.71	1076.47	163.79	1	164.63	23.5	4277.76	211.49	2776.3	390.27	443.22	535.68	4019.15	3495.95	9.82	2498.58	1851.41	2313.44	3257.93	131692	4518.44	2226.07	629.49	2282.21	747	4.91	5231.56	9.83	4534.22	3746.02
mupA		Afu4g09040.1	Afu4g09040.1:80	Endogenous		100	736.14	346.36	228.23	79.8	10031.7	12879.2	1050.07	1253.43	1560.15	1195.67	616.15	213.16	56087.4	6385.51	38434.1	424.14	32.59	172.93	80.42	75.2	100.92	86.45	3770.98	2693.17	432	2201.13	98.38	1024.94	130.67	110.7	462.66	125.22	342.85	9560.85	29534.3	14.72	27.68	88.46	22.15	138.01
mupB		Afu7g00730.1	Afu7g00730.1:918	Endogenous		92.5	36.04	13.15	135.93	29.92	35645.2	86.07	31.65	19.91	51.7	43.35	26.75	1717.21	14218.6	10.28	4319.95	15.85	1.21	1	1	1.3	1.36	1	17761	12.95	9.82	2213.03	4.47	29.28	60.98	7.38	6.01	3.48	5.62	9.39	5066.36	4.91	13.84	9.83	5.54	19.72
mupC		Afu3g15020.1	Afu3g15020.1:456	Endogenous		82.5	2.57	3.29	77.19	1.99	1904.62	53.87	1	1	3.86	42.56	2.36	97.8	2269.53	1	897.4	1	1.21	1	1	1.3	1.36	1	661.2	310.75	9.82	11.9	4.47	29.28	8.71	7.38	6.01	3.48	5.62	9.39	5.08	4.91	13.84	9.83	5.54	19.72
prnA		Afu6g08790.1	Afu6g08790.1:1293	Endogenous		57.5	2.57	1	1.68	1.99	1	1	1	1	1	1	1	1	1	1	1	1	1.21	1	1	1.3	1.36	1	1	310.75	9.82	107.08	4.47	29.28	8.71	7.38	78.11	55.65	146.13	9.39	35.57	58.87	290.64	176.93	5.54	19.72
sB		Afu1g05020.1	Afu1g05020.1:782	Endogenous		100	213.64	93.17	924.65	484.78	1217.84	2808.02	202.94	375.85	662.79	327.09	106.23	196.86	9094.09	770.41	5824.22	96.74	22.93	4.67	35.82	20.75	27.28	48.03	697.03	271.91	9.82	547.31	4.47	29.28	8.71	59.04	60.09	97.39	168.61	1108.23	5462.72	4.91	207.6	157.27	5.54	19.72
sconB		Afu2g14110.1	Afu2g14110.1:15	Endogenous		100	2126.07	599.56	506.8	395	10747.1	3671.32	1026.49	1038.57	1000.75	1032.52	807.37	446.39	27875.3	1150.07	15531.8	1141.24	508.17	348.78	360.89	347.49	459.59	489.13	4177.73	10319.5	4693.11	8626.04	1623.33	4011.92	2012.25	2804.48	6831.74	3780.83	9858.33	19534.9	50882.1	7123.11	8954.55	17545.1	12257.3	2188.46
sconC		Afu5g06060.1	Afu5g06060.1:45	Endogenous		100	4447.76	2306.52	2216.82	2577.49	2144.65	3358.59	3469.22	3661.35	3938.18	3407.3	3232.61	4032.53	4127.49	3905.03	3596.86	3664.77	2824.48	6576.49	3661.64	3749.75	3247.12	3153.48	2417.22	64325.4	89306.6	37764.2	73336.2	94207	123357	121744	77853	69049.8	70199.8	22577.9	28238.5	46987	70418.5	103472	25682.8	185388
shmA		Afu3g09320.1	Afu3g09320.1:568	Endogenous		100	4118.29	6153.4	2502.11	2338.09	3002.79	20963	26645.3	29910.2	30179.8	21674.2	20048.8	1479.6	20331.7	31487.8	20541.8	28116.3	3717.69	2155.16	1847.71	1863.2	11094.2	10747.5	2216.53	48257	47893.3	27258.3	49844.9	91571.4	138993	262758	33029.1	52281.2	23341.9	36825.2	64887	18882.1	33077.9	39523.1	12534.2	61947.3
sidA		Afu2g07680.1	Afu2g07680.1:793	Endogenous		100	2468.4	459.62	651.12	718.19	286.95	1295.61	1660.14	1214.21	1279.29	1461.29	1093.8	41.38	1464.03	1679.23	1706.03	1441.31	512.99	37.39	63.53	82.98	1584.69	1491.77	266.99	6215.01	3711.29	4390.36	5549.75	21084.5	24321.2	267481	6567.37	7829.49	8987.15	9.39	7739.28	461.14	6975.42	15087.8	3183.37	23777.3
sreA		Afu5g11260.1	Afu5g11260.1:282	Endogenous		100	1253.51	350.75	427.93	341.14	355.63	819.94	730.46	680.28	630.39	757.44	756.22	798.1	1002.9	605.88	882.87	741.15	899.25	833.67	1205.68	933.55	604.15	561.54	625.36	116.53	9.82	356.94	4.47	29.28	43.56	7.38	72.1	48.7	151.75	2235.25	416.69	4.91	110.72	58.98	132.87	19.72
taurine dioxygenase_AFUA_1G17170		Afu1g17170.1	Afu1g17170.1:73	Endogenous		97.5	664.07	110.7	162.78	61.84	346.79	259.52	317.75	273.99	294.75	288.47	119.61	28.84	3709.2	185.88	2836.66	689.78	18.11	1	6.08	10.37	20.46	14.04	655.82	4156.29	5969.48	8875.9	2365.69	4656.17	5531.51	1453.9	1682.4	5572.12	4131.05	1136.41	14238.6	1098.88	1702.33	6379.13	3089.25	20543.9
taurine dioxygenase_AFUA_3G01010		Afu3g01010.1	Afu3g01010.1:644	Endogenous		95	1567.53	17.17	451.42	117.7	53289.2	199.73	15.52	13.47	74.84	150.54	53.51	3189.91	9267.96	1	2484.8	8.2	2.41	23.37	10.14	12.97	1.36	1	16677.8	2926.24	49.09	59.49	4.47	175.7	8.71	7.38	6.01	38.26	174.23	5569.34	5208.64	19.62	69.2	39.32	5.54	19.72
taurine dioxygenase_AFUA_3G07960		Afu3g07960.1	Afu3g07960.1:253	Endogenous		92.5	36.04	22.29	258.43	59.85	12599.3	179.36	24.2	50.35	67.13	106.4	53.51	1333.52	13690.3	18.19	4195.67	11.48	1.21	1	1	1.3	1.36	1	6930.93	854.56	9.82	2010.76	4.47	29.28	8.71	7.38	6.01	3.48	1528.77	1699.92	8018.77	4.91	13.84	9.83	5.54	19.72
taurine dioxygenase_AFUA_4G00110		Afu4g00110.1	Afu4g00110.1:320	Endogenous		90	43.76	17.17	236.62	37.9	610.62	73.58	19.86	7.61	28.55	68.57	27.54	1	96.59	2.37	73.44	1	1.21	1	4.73	1.3	2.73	1	8.06	116.53	78.55	11.9	17.89	117.14	34.84	44.28	6.01	38.26	33.72	9.39	614.87	235.47	41.52	29.49	5.54	39.43
taurine dioxygenase_AFUA_6G10720		Afu6g10720.1	Afu6g10720.1:799	Endogenous		100	208.49	89.15	135.93	73.81	3633.81	1301.52	166.32	186.76	181.32	228.57	136.13	100.94	26173.5	257.86	16400.2	167.8	36.21	29.79	36.49	32.41	66.82	55.41	687.18	3185.19	98.18	7828.88	120.74	175.7	104.53	29.52	72.1	368.69	2574.18	10894.5	49372.9	4.91	13.84	3607.31	979.92	19.72
taurine dioxygenase_AFUA_7G06030		Afu7g06030.1	Afu7g06030.1:406	Endogenous		100	1546.93	231.27	3064.28	1939.1	757.5	1003.24	691.36	760.49	749.21	811.83	823.1	587.45	1065.05	521.25	965.19	959.24	467.13	438.16	670.42	508.26	586.42	507.6	1024.95	8545.64	893.46	3402.83	943.59	614.97	1951.27	1749.11	3442.91	2817.36	1095.99	1427.55	7317.51	559.25	429.04	1071.38	1882.34	19.72
taurine dioxygenase_AFUA_8G02210		Afu8g02210.1	Afu8g02210.1:355	Endogenous		87.5	2.57	9.5	307.1	35.91	15965.9	114.32	9.93	5.27	33.18	69.36	15.74	603.75	15982.5	1	4473.28	1	1.21	1	1	1.3	1.36	1	2419.02	11536.6	29.45	59.49	1359.49	58.57	1080.17	7.38	1730.47	459.13	11.24	2676.66	5874.33	4.91	13.84	9.83	5.54	19.72
termophilic desulphuring enzyme		Afu8g01010.1	Afu8g01010.1:384	Endogenous		92.5	82.37	1.1	48.67	3.99	33045.6	557.14	12.41	13.47	27.01	40.99	13.38	1323.49	32175	30.06	13622.4	3.83	1.21	1	1	1.3	1.36	1	12813.6	12.95	9.82	71.39	22.36	263.56	8.71	44.28	6.01	3.48	28.1	1380.59	5869.25	4.91	83.04	176.93	5.54	19.72
ubiquinol-cytochrome c reductase		Afu5g10610.1	Afu5g10610.1:392	Endogenous		100	4823.55	6905.32	4792.77	5202.86	1698.59	13590.1	13571.5	14562.9	15509.7	12384.7	12209.6	1725.36	13214	15541.8	13870.2	15511.8	4487.79	1344.86	2070.74	1610.37	11004.2	10729.8	2882.21	16987.7	2876.74	5532.57	11354.4	8785.23	30549.6	22428.5	16451.5	34876.2	19632.3	9241.53	21368.1	4586.85	9162.15	6516.74	8193.71	13209.6
actin		Afu3g04300.1	Afu3g04300.1:976	Housekeeping		100	14928.8	17524.5	20354.2	20689.7	17776.7	20487.9	23606.2	22656.6	24859	20265.7	20983.7	12926.4	25047.2	25879.8	26386.2	27184.9	21079.8	14637.5	12733.3	14234	27878	27525	20299.1	194.22	78.55	285.55	98.38	292.84	60.98	73.8	36.05	38.26	56.2	356.89	172.77	83.4	96.88	9.83	88.58	19.72
tubulin beta		Afu1g10910.1	Afu1g10910.1:957	Housekeeping		100	7353.73	10042.3	5610.02	5569.93	14284.3	16116.9	18562.5	18309.7	19116.1	15882.6	17187.6	10971	17753.9	20677.6	19272.3	20086	15933	11422	12837.4	12753.3	23524.9	24008	16633	23668.8	44515.9	38656.6	56521.6	29635.5	86465.7	74717.2	51787.8	57474.2	51770.3	27611.9	50404.4	34403.8	40081	62690.5	37264.8	90495.9
